# Modulatory effects of α7-nicotinic cholinergic receptors on perceptual sensitivity in a visual signal detection task

**DOI:** 10.64898/2026.05.18.725386

**Authors:** Harry J. Robson, Alexander R.H. Matthews, Livia J.F. Wilod Versprille, Johann F. du Hoffmann, Jeffrey W. Dalley

**Affiliations:** Department of Psychology, University of Cambridge, Downing St, Cambridge CB2 3EB, UK; Department of Systems Neuroscience, Johann-Friedrich-Blumenbach Institut für Zoologie und Anthropologie, Universität Göttingen, Göttingen, Germany; Boehringer Ingelheim Pharma GmbH & Co. KG, Div. Research Germany, Biberach an der Riß, Germany; Department of Psychiatry, Hershel Smith Building for Brain and Mind Sciences, University of Cambridge, Cambridge CB2 0SZ, UK

**Keywords:** acetylcholine, visual attention, nicotinic receptors, signal detection theory

## Abstract

**Rationale:** Cholinergic signalling is critical for attentional control and signal detection, yet the contribution of specific acetylcholine receptor (AChR) subtypes remains poorly understood. Although the α7 nicotinic AChR (nAChR) holds promise as a target for cognition-enhancing therapy, clinical findings to date have been inconsistent.

**Objective:** To investigate the effects of putative cognitive enhancing drugs, including those targeting cholinergic transmission and α7 nAChRs on a visual signal detection task (SDT).

**Methods:** Male and female Sprague Dawley rats were trained on an SDT. Cholinergic transmission was probed systemically with nicotinic and muscarinic receptor antagonists (mecamylamine and scopolamine), a cholinesterase inhibitor (galantamine), an M4-AChR positive allosteric modulator (PAM; VU0467154), an α7 nAChR antagonist (MLA), an α7 nAChR PAM (CCMI), and an α7 nAChR partial agonist (SSR-180,711). Dopaminergic transmission was probed using the catechol-O-methyltransferase (COMT) inhibitor, tolcapone. A novel, trial-level signal detection theory-based generalised linear mixed-effects model (SDT-GLMM) was used to index response bias and perceptual sensitivity (d′), the latter reflecting subjects’ ability to discriminate signal from noise.

**Results:** Mecamylamine profoundly impaired SDT performance across all measures. Galantamine significantly improved d′ at moderate doses but not when a distractor was present. MLA uniquely produced dose-dependent improvements in d′ that were preserved under distraction. In contrast, positive allosteric modulation and agonism of α7 nAChRs impaired task performance. Scopolamine, VU0467154, and tolcapone had no consistent or interpretable effects on signal detection.

**Conclusions:** This work demonstrates that α7 nAChR modulation bidirectionally and dose-dependently regulates perceptual sensitivity, irrespective of attentional distraction. These findings have implications for targeted cognitive enhancement in disorders of attention.
