## Supplementary material for "Modulatory effects of α7-nicotinic cholinergic receptors on perceptual sensitivity in a visual signal detection task": SOM Rates Outputs

### Sheet: Estimates
Drug	Measure	Dose	Distractor	Estimate	SE	CI Lower	CI Upper
Mecamylamine	Hit Rate	Veh	All	1.066	0.08514	0.8988	1.232
Mecamylamine	Hit Rate	0.67	All	1.108	0.08541	0.9407	1.275
Mecamylamine	Hit Rate	2	All	1.061	0.08537	0.8937	1.228
Mecamylamine	Hit Rate	6	All	0.6700	0.08748	0.4985	0.8414
Mecamylamine	Hit Rate	Veh	Distractor Off	1.152	0.09787	0.9603	1.344
Mecamylamine	Hit Rate	0.67	Distractor Off	1.228	0.09880	1.035	1.422
Mecamylamine	Hit Rate	2	Distractor Off	1.096	0.09790	0.9039	1.288
Mecamylamine	Hit Rate	6	Distractor Off	0.6591	0.1020	0.4593	0.8590
Mecamylamine	Hit Rate	Veh	Distractor On	0.9792	0.09360	0.7957	1.163
Mecamylamine	Hit Rate	0.67	Distractor On	0.9878	0.09362	0.8043	1.171
Mecamylamine	Hit Rate	2	Distractor On	1.026	0.09438	0.8414	1.211
Mecamylamine	Hit Rate	6	Distractor On	0.6808	0.09732	0.4901	0.8715
Mecamylamine	Correct Rejection Rate	Veh	All	0.3304	0.09299	0.1481	0.5126
Mecamylamine	Correct Rejection Rate	0.67	All	0.1675	0.09296	-0.01472	0.3497
Mecamylamine	Correct Rejection Rate	2	All	0.1713	0.09316	-0.01129	0.3539
Mecamylamine	Correct Rejection Rate	6	All	0.1594	0.09750	-0.03171	0.3505
Mecamylamine	Correct Rejection Rate	Veh	Distractor Off	0.7030	0.1077	0.4918	0.9142
Mecamylamine	Correct Rejection Rate	0.67	Distractor Off	0.6284	0.1072	0.4182	0.8386
Mecamylamine	Correct Rejection Rate	2	Distractor Off	0.6016	0.1076	0.3907	0.8125
Mecamylamine	Correct Rejection Rate	6	Distractor Off	0.4738	0.1157	0.2470	0.7007
Mecamylamine	Correct Rejection Rate	Veh	Distractor On	-0.04225	0.1024	-0.2430	0.1585
Mecamylamine	Correct Rejection Rate	0.67	Distractor On	-0.2935	0.1028	-0.4950	-0.09195
Mecamylamine	Correct Rejection Rate	2	Distractor On	-0.2590	0.1032	-0.4612	-0.05676
Mecamylamine	Correct Rejection Rate	6	Distractor On	-0.1551	0.1095	-0.3696	0.05948
Galantamine	Hit Rate	Veh	All	0.9767	0.1376	0.7071	1.246
Galantamine	Hit Rate	0.3	All	0.9716	0.1376	0.7019	1.241
Galantamine	Hit Rate	1	All	0.9474	0.1376	0.6777	1.217
Galantamine	Hit Rate	3	All	0.7704	0.1381	0.4997	1.041
Galantamine	Hit Rate	Veh	Distractor Off	1.008	0.1453	0.7236	1.293
Galantamine	Hit Rate	0.3	Distractor Off	1.000	0.1453	0.7153	1.285
Galantamine	Hit Rate	1	Distractor Off	1.006	0.1454	0.7207	1.291
Galantamine	Hit Rate	3	Distractor Off	0.7249	0.1463	0.4382	1.012
Galantamine	Hit Rate	Veh	Distractor On	0.9451	0.1433	0.6642	1.226
Galantamine	Hit Rate	0.3	Distractor On	0.9431	0.1432	0.6624	1.224
Galantamine	Hit Rate	1	Distractor On	0.8890	0.1432	0.6083	1.170
Galantamine	Hit Rate	3	Distractor On	0.8159	0.1441	0.5333	1.098
Galantamine	Correct Rejection Rate	Veh	All	0.6429	0.1121	0.4231	0.8627
Galantamine	Correct Rejection Rate	0.3	All	0.5785	0.1119	0.3591	0.7978
Galantamine	Correct Rejection Rate	1	All	0.7591	0.1133	0.5369	0.9813
Galantamine	Correct Rejection Rate	3	All	0.4741	0.1135	0.2517	0.6966
Galantamine	Correct Rejection Rate	Veh	Distractor Off	1.094	0.1271	0.8445	1.343
Galantamine	Correct Rejection Rate	0.3	Distractor Off	1.072	0.1262	0.8243	1.319
Galantamine	Correct Rejection Rate	1	Distractor Off	1.409	0.1312	1.152	1.666
Galantamine	Correct Rejection Rate	3	Distractor Off	1.006	0.1294	0.7522	1.259
Galantamine	Correct Rejection Rate	Veh	Distractor On	0.1922	0.1191	-0.04120	0.4255
Galantamine	Correct Rejection Rate	0.3	Distractor On	0.08525	0.1192	-0.1485	0.3190
Galantamine	Correct Rejection Rate	1	Distractor On	0.1093	0.1193	-0.1245	0.3431
Galantamine	Correct Rejection Rate	3	Distractor On	-0.05759	0.1215	-0.2958	0.1806
MLA	Hit Rate	Veh	All	0.7284	0.1910	0.3540	1.103
MLA	Hit Rate	0.1	All	0.7185	0.1910	0.3441	1.093
MLA	Hit Rate	0.3	All	0.6985	0.1910	0.3242	1.073
MLA	Hit Rate	1	All	0.7521	0.1910	0.3776	1.127
MLA	Hit Rate	3	All	0.7057	0.1910	0.3313	1.080
MLA	Hit Rate	Veh	Distractor Off	0.8391	0.1968	0.4534	1.225
MLA	Hit Rate	0.1	Distractor Off	0.7310	0.1967	0.3455	1.117
MLA	Hit Rate	0.3	Distractor Off	0.8047	0.1968	0.4190	1.190
MLA	Hit Rate	1	Distractor Off	0.8376	0.1969	0.4517	1.224
MLA	Hit Rate	3	Distractor Off	0.8087	0.1968	0.4230	1.194
MLA	Hit Rate	Veh	Distractor On	0.6177	0.1952	0.2352	1.000
MLA	Hit Rate	0.1	Distractor On	0.7059	0.1952	0.3233	1.089
MLA	Hit Rate	0.3	Distractor On	0.5924	0.1950	0.2101	0.9746
MLA	Hit Rate	1	Distractor On	0.6665	0.1952	0.2840	1.049
MLA	Hit Rate	3	Distractor On	0.6027	0.1951	0.2204	0.9850
MLA	Correct Rejection Rate	Veh	All	0.6551	0.1538	0.3537	0.9565
MLA	Correct Rejection Rate	0.1	All	0.8367	0.1543	0.5344	1.139
MLA	Correct Rejection Rate	0.3	All	1.008	0.1549	0.7045	1.311
MLA	Correct Rejection Rate	1	All	0.8718	0.1546	0.5688	1.175
MLA	Correct Rejection Rate	3	All	0.8370	0.1542	0.5347	1.139
MLA	Correct Rejection Rate	Veh	Distractor Off	1.076	0.1651	0.7524	1.400
MLA	Correct Rejection Rate	0.1	Distractor Off	1.285	0.1661	0.9594	1.611
MLA	Correct Rejection Rate	0.3	Distractor Off	1.477	0.1681	1.148	1.807
MLA	Correct Rejection Rate	1	Distractor Off	1.395	0.1676	1.066	1.723
MLA	Correct Rejection Rate	3	Distractor Off	1.248	0.1661	0.9223	1.573
MLA	Correct Rejection Rate	Veh	Distractor On	0.2342	0.1593	-0.07805	0.5465
MLA	Correct Rejection Rate	0.1	Distractor On	0.3883	0.1599	0.07481	0.7018
MLA	Correct Rejection Rate	0.3	Distractor On	0.5386	0.1601	0.2248	0.8525
MLA	Correct Rejection Rate	1	Distractor On	0.3487	0.1596	0.03581	0.6615
MLA	Correct Rejection Rate	3	Distractor On	0.4261	0.1598	0.1129	0.7394
CCMI	Hit Rate	Veh	All	1.119	0.09412	0.9342	1.303
CCMI	Hit Rate	0.1	All	1.086	0.09399	0.9018	1.270
CCMI	Hit Rate	0.3	All	1.175	0.09445	0.9902	1.360
CCMI	Hit Rate	1	All	1.107	0.09411	0.9221	1.291
CCMI	Hit Rate	Veh	Distractor Off	1.123	0.1053	0.9164	1.329
CCMI	Hit Rate	0.1	Distractor Off	1.101	0.1053	0.8944	1.307
CCMI	Hit Rate	0.3	Distractor Off	1.223	0.1064	1.014	1.431
CCMI	Hit Rate	1	Distractor Off	1.148	0.1059	0.9402	1.355
CCMI	Hit Rate	Veh	Distractor On	1.115	0.1028	0.9131	1.316
CCMI	Hit Rate	0.1	Distractor On	1.071	0.1023	0.8708	1.272
CCMI	Hit Rate	0.3	Distractor On	1.128	0.1027	0.9264	1.329
CCMI	Hit Rate	1	Distractor On	1.065	0.1021	0.8652	1.265
CCMI	Correct Rejection Rate	Veh	All	0.1958	0.1016	-0.003445	0.3950
CCMI	Correct Rejection Rate	0.1	All	0.2533	0.1019	0.05367	0.4530
CCMI	Correct Rejection Rate	0.3	All	0.2378	0.1018	0.03827	0.4374
CCMI	Correct Rejection Rate	1	All	0.3546	0.1020	0.1547	0.5545
CCMI	Correct Rejection Rate	Veh	Distractor Off	0.5953	0.1149	0.3701	0.8204
CCMI	Correct Rejection Rate	0.1	Distractor Off	0.7076	0.1155	0.4813	0.9339
CCMI	Correct Rejection Rate	0.3	Distractor Off	0.6809	0.1153	0.4549	0.9069
CCMI	Correct Rejection Rate	1	Distractor Off	0.7988	0.1158	0.5719	1.026
CCMI	Correct Rejection Rate	Veh	Distractor On	-0.2037	0.1107	-0.4208	0.01332
CCMI	Correct Rejection Rate	0.1	Distractor On	-0.2010	0.1109	-0.4183	0.01637
CCMI	Correct Rejection Rate	0.3	Distractor On	-0.2053	0.1109	-0.4226	0.01204
CCMI	Correct Rejection Rate	1	Distractor On	-0.08961	0.1110	-0.3071	0.1279
CCMI-2	Hit Rate	Veh	All	1.106	0.1176	0.8758	1.337
CCMI-2	Hit Rate	0.3	All	1.083	0.1174	0.8524	1.313
CCMI-2	Hit Rate	1	All	1.084	0.1176	0.8539	1.315
CCMI-2	Hit Rate	1.8	All	0.8042	0.1165	0.5759	1.033
CCMI-2	Hit Rate	Veh	Distractor Off	1.192	0.1271	0.9431	1.441
CCMI-2	Hit Rate	0.3	Distractor Off	1.224	0.1273	0.9749	1.474
CCMI-2	Hit Rate	1	Distractor Off	1.199	0.1275	0.9496	1.449
CCMI-2	Hit Rate	1.8	Distractor Off	0.8920	0.1250	0.6471	1.137
CCMI-2	Hit Rate	Veh	Distractor On	1.021	0.1243	0.7769	1.264
CCMI-2	Hit Rate	0.3	Distractor On	0.9408	0.1233	0.6991	1.182
CCMI-2	Hit Rate	1	Distractor On	0.9692	0.1237	0.7268	1.212
CCMI-2	Hit Rate	1.8	Distractor On	0.7164	0.1224	0.4766	0.9563
CCMI-2	Correct Rejection Rate	Veh	All	0.3164	0.1072	0.1063	0.5265
CCMI-2	Correct Rejection Rate	0.3	All	0.4008	0.1070	0.1909	0.6106
CCMI-2	Correct Rejection Rate	1	All	0.2692	0.1070	0.05949	0.4789
CCMI-2	Correct Rejection Rate	1.8	All	0.5378	0.1074	0.3273	0.7483
CCMI-2	Correct Rejection Rate	Veh	Distractor Off	0.6473	0.1206	0.4108	0.8837
CCMI-2	Correct Rejection Rate	0.3	Distractor Off	0.7572	0.1201	0.5217	0.9927
CCMI-2	Correct Rejection Rate	1	Distractor Off	0.5991	0.1197	0.3645	0.8337
CCMI-2	Correct Rejection Rate	1.8	Distractor Off	0.8925	0.1214	0.6546	1.130
CCMI-2	Correct Rejection Rate	Veh	Distractor On	-0.01439	0.1152	-0.2402	0.2114
CCMI-2	Correct Rejection Rate	0.3	Distractor On	0.04435	0.1152	-0.1815	0.2702
CCMI-2	Correct Rejection Rate	1	Distractor On	-0.06074	0.1155	-0.2870	0.1656
CCMI-2	Correct Rejection Rate	1.8	Distractor On	0.1832	0.1151	-0.04252	0.4088
Scopolamine	Hit Rate	Veh	All	1.083	0.1111	0.8649	1.300
Scopolamine	Hit Rate	0.03	All	0.8795	0.1116	0.6607	1.098
Scopolamine	Hit Rate	0.056	All	0.8300	0.1115	0.6115	1.049
Scopolamine	Hit Rate	0.1	All	0.8146	0.1122	0.5948	1.034
Scopolamine	Hit Rate	Veh	Distractor Off	1.095	0.1208	0.8585	1.332
Scopolamine	Hit Rate	0.03	Distractor Off	0.9744	0.1221	0.7351	1.214
Scopolamine	Hit Rate	0.056	Distractor Off	0.8626	0.1218	0.6240	1.101
Scopolamine	Hit Rate	0.1	Distractor Off	0.8904	0.1236	0.6482	1.133
Scopolamine	Hit Rate	Veh	Distractor On	1.070	0.1185	0.8376	1.302
Scopolamine	Hit Rate	0.03	Distractor On	0.7845	0.1188	0.5516	1.017
Scopolamine	Hit Rate	0.056	Distractor On	0.7975	0.1188	0.5646	1.030
Scopolamine	Hit Rate	0.1	Distractor On	0.7388	0.1195	0.5046	0.9729
Scopolamine	Correct Rejection Rate	Veh	All	0.2007	0.1133	-0.02124	0.4227
Scopolamine	Correct Rejection Rate	0.03	All	0.2552	0.1150	0.02981	0.4805
Scopolamine	Correct Rejection Rate	0.056	All	0.3786	0.1150	0.1531	0.6041
Scopolamine	Correct Rejection Rate	0.1	All	0.2044	0.1157	-0.02239	0.4312
Scopolamine	Correct Rejection Rate	Veh	Distractor Off	0.5608	0.1257	0.3145	0.8071
Scopolamine	Correct Rejection Rate	0.03	Distractor Off	0.5478	0.1296	0.2937	0.8019
Scopolamine	Correct Rejection Rate	0.056	Distractor Off	0.6865	0.1294	0.4328	0.9401
Scopolamine	Correct Rejection Rate	0.1	Distractor Off	0.5040	0.1302	0.2488	0.7592
Scopolamine	Correct Rejection Rate	Veh	Distractor On	-0.1593	0.1213	-0.3971	0.07849
Scopolamine	Correct Rejection Rate	0.03	Distractor On	-0.03744	0.1233	-0.2791	0.2042
Scopolamine	Correct Rejection Rate	0.056	Distractor On	0.07070	0.1238	-0.1719	0.3133
Scopolamine	Correct Rejection Rate	0.1	Distractor On	-0.09517	0.1253	-0.3408	0.1505
SSR-180,711	Hit Rate	Veh	All	1.177	0.1145	0.9525	1.401
SSR-180,711	Hit Rate	1	All	1.190	0.1147	0.9653	1.415
SSR-180,711	Hit Rate	3	All	1.120	0.1144	0.8959	1.344
SSR-180,711	Hit Rate	10	All	0.9151	0.1144	0.6909	1.139
SSR-180,711	Hit Rate	Veh	Distractor Off	1.353	0.1253	1.107	1.598
SSR-180,711	Hit Rate	1	Distractor Off	1.343	0.1254	1.097	1.588
SSR-180,711	Hit Rate	3	Distractor Off	1.250	0.1246	1.006	1.494
SSR-180,711	Hit Rate	10	Distractor Off	0.9109	0.1237	0.6684	1.153
SSR-180,711	Hit Rate	Veh	Distractor On	1.001	0.1206	0.7648	1.237
SSR-180,711	Hit Rate	1	Distractor On	1.038	0.1210	0.8006	1.275
SSR-180,711	Hit Rate	3	Distractor On	0.9905	0.1209	0.7537	1.227
SSR-180,711	Hit Rate	10	Distractor On	0.9193	0.1217	0.6808	1.158
SSR-180,711	Correct Rejection Rate	Veh	All	0.1566	0.1181	-0.07491	0.3881
SSR-180,711	Correct Rejection Rate	1	All	0.09436	0.1182	-0.1373	0.3260
SSR-180,711	Correct Rejection Rate	3	All	0.1919	0.1183	-0.03993	0.4238
SSR-180,711	Correct Rejection Rate	10	All	0.2206	0.1193	-0.01316	0.4544
SSR-180,711	Correct Rejection Rate	Veh	Distractor Off	0.5538	0.1296	0.2998	0.8077
SSR-180,711	Correct Rejection Rate	1	Distractor Off	0.4765	0.1295	0.2226	0.7304
SSR-180,711	Correct Rejection Rate	3	Distractor Off	0.5882	0.1303	0.3328	0.8436
SSR-180,711	Correct Rejection Rate	10	Distractor Off	0.6361	0.1321	0.3773	0.8950
SSR-180,711	Correct Rejection Rate	Veh	Distractor On	-0.2406	0.1260	-0.4875	0.006283
SSR-180,711	Correct Rejection Rate	1	Distractor On	-0.2878	0.1263	-0.5353	-0.04022
SSR-180,711	Correct Rejection Rate	3	Distractor On	-0.2043	0.1259	-0.4511	0.04240
SSR-180,711	Correct Rejection Rate	10	Distractor On	-0.1948	0.1275	-0.4448	0.05514
VU0467154	Hit Rate	Veh	All	1.017	0.08489	0.8504	1.183
VU0467154	Hit Rate	0.3	All	0.9621	0.08440	0.7967	1.128
VU0467154	Hit Rate	1	All	1.008	0.08438	0.8425	1.173
VU0467154	Hit Rate	3	All	0.9438	0.08424	0.7787	1.109
VU0467154	Hit Rate	Veh	Distractor Off	1.083	0.09738	0.8920	1.274
VU0467154	Hit Rate	0.3	Distractor Off	1.080	0.09681	0.8902	1.270
VU0467154	Hit Rate	1	Distractor Off	1.077	0.09631	0.8879	1.265
VU0467154	Hit Rate	3	Distractor Off	1.058	0.09675	0.8687	1.248
VU0467154	Hit Rate	Veh	Distractor On	0.9507	0.09334	0.7678	1.134
VU0467154	Hit Rate	0.3	Distractor On	0.8442	0.09239	0.6632	1.025
VU0467154	Hit Rate	1	Distractor On	0.9390	0.09282	0.7571	1.121
VU0467154	Hit Rate	3	Distractor On	0.8292	0.09185	0.6491	1.009
VU0467154	Correct Rejection Rate	Veh	All	0.2229	0.1094	0.008460	0.4373
VU0467154	Correct Rejection Rate	0.3	All	0.09643	0.1089	-0.1170	0.3099
VU0467154	Correct Rejection Rate	1	All	0.3210	0.1092	0.1070	0.5351
VU0467154	Correct Rejection Rate	3	All	0.2042	0.1089	-0.009118	0.4176
VU0467154	Correct Rejection Rate	Veh	Distractor Off	0.6216	0.1219	0.3828	0.8604
VU0467154	Correct Rejection Rate	0.3	Distractor Off	0.4338	0.1207	0.1972	0.6704
VU0467154	Correct Rejection Rate	1	Distractor Off	0.7836	0.1224	0.5437	1.024
VU0467154	Correct Rejection Rate	3	Distractor Off	0.5297	0.1206	0.2933	0.7660
VU0467154	Correct Rejection Rate	Veh	Distractor On	-0.1759	0.1181	-0.4073	0.05551
VU0467154	Correct Rejection Rate	0.3	Distractor On	-0.2409	0.1176	-0.4715	-0.01034
VU0467154	Correct Rejection Rate	1	Distractor On	-0.1415	0.1170	-0.3708	0.08784
VU0467154	Correct Rejection Rate	3	Distractor On	-0.1212	0.1175	-0.3516	0.1092
Tolcapone	Hit Rate	Veh	All	0.6801	0.1823	0.3228	1.037
Tolcapone	Hit Rate	10	All	0.6382	0.1822	0.2811	0.9954
Tolcapone	Hit Rate	30	All	0.7463	0.1824	0.3888	1.104
Tolcapone	Hit Rate	Veh	Distractor Off	0.8830	0.1885	0.5134	1.253
Tolcapone	Hit Rate	10	Distractor Off	0.6656	0.1879	0.2974	1.034
Tolcapone	Hit Rate	30	Distractor Off	0.8555	0.1885	0.4861	1.225
Tolcapone	Hit Rate	Veh	Distractor On	0.4772	0.1863	0.1122	0.8423
Tolcapone	Hit Rate	10	Distractor On	0.6108	0.1866	0.2452	0.9765
Tolcapone	Hit Rate	30	Distractor On	0.6370	0.1866	0.2714	1.003
Tolcapone	Correct Rejection Rate	Veh	All	0.8911	0.1700	0.5580	1.224
Tolcapone	Correct Rejection Rate	10	All	0.9062	0.1701	0.5728	1.240
Tolcapone	Correct Rejection Rate	30	All	0.7624	0.1696	0.4299	1.095
Tolcapone	Correct Rejection Rate	Veh	Distractor Off	1.364	0.1814	1.008	1.719
Tolcapone	Correct Rejection Rate	10	Distractor Off	1.407	0.1823	1.050	1.764
Tolcapone	Correct Rejection Rate	30	Distractor Off	1.216	0.1805	0.8625	1.570
Tolcapone	Correct Rejection Rate	Veh	Distractor On	0.4182	0.1752	0.07475	0.7616
Tolcapone	Correct Rejection Rate	10	Distractor On	0.4056	0.1750	0.06266	0.7486
Tolcapone	Correct Rejection Rate	30	Distractor On	0.3083	0.1749	-0.03451	0.6512

### Sheet: Contrasts
Drug	Measure	Contrast	Distractor	Estimate	SE	Corrected CI Lower	Corrected CI Upper	Corrected p	Sig.	Correction
Mecamylamine	Hit Rate	0.67 - Veh	All	0.04245	0.06234	-0.1046	0.1895	0.8070		dunnett
Mecamylamine	Hit Rate	2 - Veh	All	-0.004563	0.06229	-0.1515	0.1424	0.9980		dunnett
Mecamylamine	Hit Rate	6 - Veh	All	-0.3957	0.06535	-0.5499	-0.2415	4.228e-09	**	dunnett
Mecamylamine	Hit Rate	0.67 - Veh	Distractor Off	0.07623	0.09313	-0.1435	0.2960	0.7270		dunnett
Mecamylamine	Hit Rate	2 - Veh	Distractor Off	-0.05634	0.09217	-0.2738	0.1611	0.8438		dunnett
Mecamylamine	Hit Rate	6 - Veh	Distractor Off	-0.4929	0.09670	-0.7211	-0.2648	1.029e-06	**	dunnett
Mecamylamine	Hit Rate	0.67 - Veh	Distractor On	0.008673	0.08292	-0.1870	0.2043	0.9958		dunnett
Mecamylamine	Hit Rate	2 - Veh	Distractor On	0.04721	0.08378	-0.1505	0.2449	0.8671		dunnett
Mecamylamine	Hit Rate	6 - Veh	Distractor On	-0.2984	0.08716	-0.5040	-0.09273	0.001811	**	dunnett
Mecamylamine	Correct Rejection Rate	0.67 - Veh	All	-0.1629	0.06918	-0.3261	0.0003106	0.05058	.	dunnett
Mecamylamine	Correct Rejection Rate	2 - Veh	All	-0.1591	0.06945	-0.3230	0.004792	0.05960	.	dunnett
Mecamylamine	Correct Rejection Rate	6 - Veh	All	-0.1710	0.07517	-0.3483	0.006354	0.06197	.	dunnett
Mecamylamine	Correct Rejection Rate	0.67 - Veh	Distractor Off	-0.07457	0.1029	-0.3173	0.1682	0.7825		dunnett
Mecamylamine	Correct Rejection Rate	2 - Veh	Distractor Off	-0.1014	0.1033	-0.3450	0.1422	0.6234		dunnett
Mecamylamine	Correct Rejection Rate	6 - Veh	Distractor Off	-0.2292	0.1117	-0.4927	0.03441	0.1054		dunnett
Mecamylamine	Correct Rejection Rate	0.67 - Veh	Distractor On	-0.2512	0.09254	-0.4696	-0.03291	0.01871	*	dunnett
Mecamylamine	Correct Rejection Rate	2 - Veh	Distractor On	-0.2168	0.09292	-0.4360	0.002486	0.05356	.	dunnett
Mecamylamine	Correct Rejection Rate	6 - Veh	Distractor On	-0.1128	0.09987	-0.3484	0.1228	0.5280		dunnett
Mecamylamine	Hit Rate (Dose x Distractor)	0.67 - Veh	Interaction (Off vs On)	0.06756	0.1247	-0.2310	0.3661	1.000		bonferroni
Mecamylamine	Hit Rate (Dose x Distractor)	2 - Veh	Interaction (Off vs On)	-0.1035	0.1245	-0.4017	0.1946	1.000		bonferroni
Mecamylamine	Hit Rate (Dose x Distractor)	6 - Veh	Interaction (Off vs On)	-0.1946	0.1297	-0.5050	0.1158	0.4003		bonferroni
Mecamylamine	CR Rate (Dose x Distractor)	0.67 - Veh	Interaction (Off vs On)	0.1767	0.1384	-0.1547	0.5080	0.6053		bonferroni
Mecamylamine	CR Rate (Dose x Distractor)	2 - Veh	Interaction (Off vs On)	0.1153	0.1389	-0.2172	0.4479	1.000		bonferroni
Mecamylamine	CR Rate (Dose x Distractor)	6 - Veh	Interaction (Off vs On)	-0.1164	0.1494	-0.4739	0.2412	1.000		bonferroni
Galantamine	Hit Rate	0.3 - Veh	All	-0.005171	0.06143	-0.1501	0.1398	0.9973		dunnett
Galantamine	Hit Rate	1 - Veh	All	-0.02937	0.06153	-0.1745	0.1158	0.9049		dunnett
Galantamine	Hit Rate	3 - Veh	All	-0.2063	0.06280	-0.3545	-0.05818	0.002963	**	dunnett
Galantamine	Hit Rate	0.3 - Veh	Distractor Off	-0.008298	0.09014	-0.2210	0.2044	0.9968		dunnett
Galantamine	Hit Rate	1 - Veh	Distractor Off	-0.002664	0.09033	-0.2158	0.2105	0.9997		dunnett
Galantamine	Hit Rate	3 - Veh	Distractor Off	-0.2835	0.09189	-0.5003	-0.06665	0.005885	**	dunnett
Galantamine	Hit Rate	0.3 - Veh	Distractor On	-0.002044	0.08349	-0.1990	0.1949	0.9998		dunnett
Galantamine	Hit Rate	1 - Veh	Distractor On	-0.05608	0.08354	-0.2532	0.1410	0.8123		dunnett
Galantamine	Hit Rate	3 - Veh	Distractor On	-0.1292	0.08518	-0.3302	0.07173	0.3017		dunnett
Galantamine	Correct Rejection Rate	0.3 - Veh	All	-0.06442	0.07156	-0.2333	0.1044	0.6760		dunnett
Galantamine	Correct Rejection Rate	1 - Veh	All	0.1162	0.07376	-0.05782	0.2903	0.2732		dunnett
Galantamine	Correct Rejection Rate	3 - Veh	All	-0.1688	0.07413	-0.3437	0.006142	0.06171	.	dunnett
Galantamine	Correct Rejection Rate	0.3 - Veh	Distractor Off	-0.02193	0.1097	-0.2808	0.2370	0.9842		dunnett
Galantamine	Correct Rejection Rate	1 - Veh	Distractor Off	0.3153	0.1153	0.04314	0.5874	0.01772	*	dunnett
Galantamine	Correct Rejection Rate	3 - Veh	Distractor Off	-0.08776	0.1135	-0.3556	0.1801	0.7543		dunnett
Galantamine	Correct Rejection Rate	0.3 - Veh	Distractor On	-0.1069	0.09193	-0.3238	0.1100	0.5067		dunnett
Galantamine	Correct Rejection Rate	1 - Veh	Distractor On	-0.08284	0.09198	-0.2999	0.1342	0.6757		dunnett
Galantamine	Correct Rejection Rate	3 - Veh	Distractor On	-0.2498	0.09487	-0.4736	-0.02590	0.02378	*	dunnett
Galantamine	Hit Rate (Dose x Distractor)	0.3 - Veh	Interaction (Off vs On)	-0.006254	0.1229	-0.3004	0.2879	1.000		bonferroni
Galantamine	Hit Rate (Dose x Distractor)	1 - Veh	Interaction (Off vs On)	0.05342	0.1230	-0.2411	0.3479	1.000		bonferroni
Galantamine	Hit Rate (Dose x Distractor)	3 - Veh	Interaction (Off vs On)	-0.1542	0.1250	-0.4534	0.1450	0.6519		bonferroni
Galantamine	CR Rate (Dose x Distractor)	0.3 - Veh	Interaction (Off vs On)	0.08499	0.1432	-0.2578	0.4278	1.000		bonferroni
Galantamine	CR Rate (Dose x Distractor)	1 - Veh	Interaction (Off vs On)	0.3981	0.1475	0.04494	0.7513	0.02089	*	bonferroni
Galantamine	CR Rate (Dose x Distractor)	3 - Veh	Interaction (Off vs On)	0.1620	0.1476	-0.1914	0.5154	0.8174		bonferroni
MLA	Hit Rate	0.1 - Veh	All	-0.009908	0.06193	-0.1618	0.1420	0.9954		dunnett
MLA	Hit Rate	0.3 - Veh	All	-0.02985	0.06189	-0.1817	0.1220	0.9369		dunnett
MLA	Hit Rate	1 - Veh	All	0.02369	0.06207	-0.1286	0.1759	0.9636		dunnett
MLA	Hit Rate	3 - Veh	All	-0.02271	0.06190	-0.1745	0.1291	0.9668		dunnett
MLA	Hit Rate	0.1 - Veh	Distractor Off	-0.1081	0.09095	-0.3312	0.1150	0.5628		dunnett
MLA	Hit Rate	0.3 - Veh	Distractor Off	-0.03437	0.09117	-0.2580	0.1893	0.9646		dunnett
MLA	Hit Rate	1 - Veh	Distractor Off	-0.001451	0.09133	-0.2255	0.2226	1.000		dunnett
MLA	Hit Rate	3 - Veh	Distractor Off	-0.03042	0.09111	-0.2539	0.1931	0.9735		dunnett
MLA	Hit Rate	0.1 - Veh	Distractor On	0.08825	0.08412	-0.1181	0.2946	0.6525		dunnett
MLA	Hit Rate	0.3 - Veh	Distractor On	-0.02533	0.08372	-0.2307	0.1801	0.9790		dunnett
MLA	Hit Rate	1 - Veh	Distractor On	0.04883	0.08408	-0.1574	0.2551	0.9028		dunnett
MLA	Hit Rate	3 - Veh	Distractor On	-0.01500	0.08382	-0.2206	0.1906	0.9940		dunnett
MLA	Correct Rejection Rate	0.1 - Veh	All	0.1816	0.07380	0.0005504	0.3626	0.04903	*	dunnett
MLA	Correct Rejection Rate	0.3 - Veh	All	0.3529	0.07499	0.1689	0.5368	1.007e-05	**	dunnett
MLA	Correct Rejection Rate	1 - Veh	All	0.2167	0.07445	0.03405	0.3993	0.01344	*	dunnett
MLA	Correct Rejection Rate	3 - Veh	All	0.1819	0.07372	0.001053	0.3627	0.04815	*	dunnett
MLA	Correct Rejection Rate	0.1 - Veh	Distractor Off	0.2091	0.1130	-0.06821	0.4864	0.2004		dunnett
MLA	Correct Rejection Rate	0.3 - Veh	Distractor Off	0.4013	0.1159	0.1171	0.6856	0.002058	**	dunnett
MLA	Correct Rejection Rate	1 - Veh	Distractor Off	0.3189	0.1152	0.03641	0.6014	0.02064	*	dunnett
MLA	Correct Rejection Rate	3 - Veh	Distractor Off	0.1718	0.1130	-0.1053	0.4489	0.3579		dunnett
MLA	Correct Rejection Rate	0.1 - Veh	Distractor On	0.1541	0.09494	-0.07881	0.3870	0.3032		dunnett
MLA	Correct Rejection Rate	0.3 - Veh	Distractor On	0.3044	0.09522	0.07085	0.5380	0.005286	**	dunnett
MLA	Correct Rejection Rate	1 - Veh	Distractor On	0.1145	0.09441	-0.1171	0.3461	0.5471		dunnett
MLA	Correct Rejection Rate	3 - Veh	Distractor On	0.1919	0.09477	-0.04054	0.4244	0.1395		dunnett
MLA	Hit Rate (Dose x Distractor)	0.1 - Veh	Interaction (Off vs On)	-0.1963	0.1239	-0.5058	0.1132	0.4524		bonferroni
MLA	Hit Rate (Dose x Distractor)	0.3 - Veh	Interaction (Off vs On)	-0.009046	0.1238	-0.3182	0.3002	1.000		bonferroni
MLA	Hit Rate (Dose x Distractor)	1 - Veh	Interaction (Off vs On)	-0.05028	0.1241	-0.3604	0.2598	1.000		bonferroni
MLA	Hit Rate (Dose x Distractor)	3 - Veh	Interaction (Off vs On)	-0.01542	0.1238	-0.3247	0.2938	1.000		bonferroni
MLA	CR Rate (Dose x Distractor)	0.1 - Veh	Interaction (Off vs On)	0.05501	0.1477	-0.3138	0.4238	1.000		bonferroni
MLA	CR Rate (Dose x Distractor)	0.3 - Veh	Interaction (Off vs On)	0.09691	0.1500	-0.2777	0.4715	1.000		bonferroni
MLA	CR Rate (Dose x Distractor)	1 - Veh	Interaction (Off vs On)	0.2045	0.1489	-0.1675	0.5764	0.6792		bonferroni
MLA	CR Rate (Dose x Distractor)	3 - Veh	Interaction (Off vs On)	-0.02009	0.1475	-0.3884	0.3483	1.000		bonferroni
CCMI	Hit Rate	0.1 - Veh	All	-0.03266	0.06244	-0.1800	0.1147	0.8856		dunnett
CCMI	Hit Rate	0.3 - Veh	All	0.05666	0.06311	-0.09225	0.2056	0.6775		dunnett
CCMI	Hit Rate	1 - Veh	All	-0.01212	0.06262	-0.1599	0.1356	0.9852		dunnett
CCMI	Hit Rate	0.1 - Veh	Distractor Off	-0.02198	0.09151	-0.2379	0.1939	0.9769		dunnett
CCMI	Hit Rate	0.3 - Veh	Distractor Off	0.1001	0.09279	-0.1189	0.3190	0.5610		dunnett
CCMI	Hit Rate	1 - Veh	Distractor Off	0.02497	0.09215	-0.1925	0.2424	0.9703		dunnett
CCMI	Hit Rate	0.1 - Veh	Distractor On	-0.04333	0.08500	-0.2439	0.1572	0.8913		dunnett
CCMI	Hit Rate	0.3 - Veh	Distractor On	0.01324	0.08561	-0.1887	0.2152	0.9906		dunnett
CCMI	Hit Rate	1 - Veh	Distractor On	-0.04921	0.08482	-0.2493	0.1509	0.8591		dunnett
CCMI	Correct Rejection Rate	0.1 - Veh	All	0.05754	0.06941	-0.1062	0.2213	0.7205		dunnett
CCMI	Correct Rejection Rate	0.3 - Veh	All	0.04204	0.06933	-0.1216	0.2056	0.8462		dunnett
CCMI	Correct Rejection Rate	1 - Veh	All	0.1588	0.06957	-0.005302	0.3230	0.06069	.	dunnett
CCMI	Correct Rejection Rate	0.1 - Veh	Distractor Off	0.1123	0.1030	-0.1308	0.3555	0.5534		dunnett
CCMI	Correct Rejection Rate	0.3 - Veh	Distractor Off	0.08566	0.1029	-0.1570	0.3284	0.7182		dunnett
CCMI	Correct Rejection Rate	1 - Veh	Distractor Off	0.2036	0.1034	-0.04031	0.4474	0.1264		dunnett
CCMI	Correct Rejection Rate	0.1 - Veh	Distractor On	0.002749	0.09307	-0.2168	0.2223	0.9997		dunnett
CCMI	Correct Rejection Rate	0.3 - Veh	Distractor On	-0.001580	0.09309	-0.2212	0.2181	0.9999		dunnett
CCMI	Correct Rejection Rate	1 - Veh	Distractor On	0.1141	0.09319	-0.1058	0.3340	0.4680		dunnett
CCMI	Hit Rate (Dose x Distractor)	0.1 - Veh	Interaction (Off vs On)	0.02135	0.1249	-0.2777	0.3204	1.000		bonferroni
CCMI	Hit Rate (Dose x Distractor)	0.3 - Veh	Interaction (Off vs On)	0.08683	0.1263	-0.2155	0.3891	1.000		bonferroni
CCMI	Hit Rate (Dose x Distractor)	1 - Veh	Interaction (Off vs On)	0.07418	0.1253	-0.2257	0.3741	1.000		bonferroni
CCMI	CR Rate (Dose x Distractor)	0.1 - Veh	Interaction (Off vs On)	0.1096	0.1389	-0.2229	0.4421	1.000		bonferroni
CCMI	CR Rate (Dose x Distractor)	0.3 - Veh	Interaction (Off vs On)	0.08724	0.1388	-0.2450	0.4195	1.000		bonferroni
CCMI	CR Rate (Dose x Distractor)	1 - Veh	Interaction (Off vs On)	0.08945	0.1392	-0.2438	0.4227	1.000		bonferroni
CCMI-2	Hit Rate	0.3 - Veh	All	-0.02381	0.06227	-0.1707	0.1231	0.9396		dunnett
CCMI-2	Hit Rate	1 - Veh	All	-0.02205	0.06259	-0.1697	0.1256	0.9490		dunnett
CCMI-2	Hit Rate	1.8 - Veh	All	-0.3021	0.06073	-0.4454	-0.1588	1.952e-06	**	dunnett
CCMI-2	Hit Rate	0.3 - Veh	Distractor Off	0.03211	0.09263	-0.1865	0.2507	0.9506		dunnett
CCMI-2	Hit Rate	1 - Veh	Distractor Off	0.007221	0.09297	-0.2121	0.2266	0.9977		dunnett
CCMI-2	Hit Rate	1.8 - Veh	Distractor Off	-0.3002	0.08961	-0.5116	-0.08874	0.002364	**	dunnett
CCMI-2	Hit Rate	0.3 - Veh	Distractor On	-0.07972	0.08323	-0.2761	0.1167	0.6391		dunnett
CCMI-2	Hit Rate	1 - Veh	Distractor On	-0.05132	0.08377	-0.2490	0.1463	0.8431		dunnett
CCMI-2	Hit Rate	1.8 - Veh	Distractor On	-0.3041	0.08189	-0.4973	-0.1108	6.048e-04	**	dunnett
CCMI-2	Correct Rejection Rate	0.3 - Veh	All	0.08433	0.06939	-0.07939	0.2480	0.4738		dunnett
CCMI-2	Correct Rejection Rate	1 - Veh	All	-0.04724	0.06928	-0.2107	0.1162	0.8065		dunnett
CCMI-2	Correct Rejection Rate	1.8 - Veh	All	0.2214	0.06989	0.05647	0.3863	0.004462	**	dunnett
CCMI-2	Correct Rejection Rate	0.3 - Veh	Distractor Off	0.1099	0.1041	-0.1357	0.3555	0.5756		dunnett
CCMI-2	Correct Rejection Rate	1 - Veh	Distractor Off	-0.04813	0.1036	-0.2925	0.1962	0.9099		dunnett
CCMI-2	Correct Rejection Rate	1.8 - Veh	Distractor Off	0.2452	0.1055	-0.003677	0.4941	0.05467	.	dunnett
CCMI-2	Correct Rejection Rate	0.3 - Veh	Distractor On	0.05875	0.09178	-0.1578	0.2753	0.8290		dunnett
CCMI-2	Correct Rejection Rate	1 - Veh	Distractor On	-0.04635	0.09206	-0.2636	0.1709	0.8940		dunnett
CCMI-2	Correct Rejection Rate	1.8 - Veh	Distractor On	0.1975	0.09168	-0.01877	0.4139	0.08300	.	dunnett
CCMI-2	Hit Rate (Dose x Distractor)	0.3 - Veh	Interaction (Off vs On)	0.1118	0.1245	-0.1863	0.4099	1.000		bonferroni
CCMI-2	Hit Rate (Dose x Distractor)	1 - Veh	Interaction (Off vs On)	0.05854	0.1251	-0.2410	0.3581	1.000		bonferroni
CCMI-2	Hit Rate (Dose x Distractor)	1.8 - Veh	Interaction (Off vs On)	0.003879	0.1213	-0.2866	0.2944	1.000		bonferroni
CCMI-2	CR Rate (Dose x Distractor)	0.3 - Veh	Interaction (Off vs On)	0.05116	0.1388	-0.2810	0.3834	1.000		bonferroni
CCMI-2	CR Rate (Dose x Distractor)	1 - Veh	Interaction (Off vs On)	-0.001785	0.1386	-0.3335	0.3299	1.000		bonferroni
CCMI-2	CR Rate (Dose x Distractor)	1.8 - Veh	Interaction (Off vs On)	0.04766	0.1397	-0.2868	0.3822	1.000		bonferroni
Scopolamine	Hit Rate	0.03 - Veh	All	-0.2031	0.06374	-0.3535	-0.05273	0.004178	**	dunnett
Scopolamine	Hit Rate	0.056 - Veh	All	-0.2525	0.06370	-0.4028	-0.1022	2.182e-04	**	dunnett
Scopolamine	Hit Rate	0.1 - Veh	All	-0.2680	0.06491	-0.4211	-0.1148	1.086e-04	**	dunnett
Scopolamine	Hit Rate	0.03 - Veh	Distractor Off	-0.1208	0.09361	-0.3417	0.1001	0.4276		dunnett
Scopolamine	Hit Rate	0.056 - Veh	Distractor Off	-0.2326	0.09326	-0.4526	-0.01252	0.03502	*	dunnett
Scopolamine	Hit Rate	0.1 - Veh	Distractor Off	-0.2048	0.09563	-0.4304	0.02086	0.08567	.	dunnett
Scopolamine	Hit Rate	0.03 - Veh	Distractor On	-0.2854	0.08631	-0.4891	-0.08182	0.002747	**	dunnett
Scopolamine	Hit Rate	0.056 - Veh	Distractor On	-0.2725	0.08637	-0.4763	-0.06872	0.004651	**	dunnett
Scopolamine	Hit Rate	0.1 - Veh	Distractor On	-0.3312	0.08731	-0.5372	-0.1252	4.405e-04	**	dunnett
Scopolamine	Correct Rejection Rate	0.03 - Veh	All	0.05445	0.07238	-0.1163	0.2252	0.7666		dunnett
Scopolamine	Correct Rejection Rate	0.056 - Veh	All	0.1779	0.07249	0.006827	0.3489	0.03903	*	dunnett
Scopolamine	Correct Rejection Rate	0.1 - Veh	All	0.003675	0.07355	-0.1699	0.1772	0.9991		dunnett
Scopolamine	Correct Rejection Rate	0.03 - Veh	Distractor Off	-0.01297	0.1086	-0.2691	0.2432	0.9945		dunnett
Scopolamine	Correct Rejection Rate	0.056 - Veh	Distractor Off	0.1257	0.1082	-0.1297	0.3811	0.5078		dunnett
Scopolamine	Correct Rejection Rate	0.1 - Veh	Distractor Off	-0.05679	0.1092	-0.3144	0.2009	0.8869		dunnett
Scopolamine	Correct Rejection Rate	0.03 - Veh	Distractor On	0.1219	0.09543	-0.1033	0.3470	0.4358		dunnett
Scopolamine	Correct Rejection Rate	0.056 - Veh	Distractor On	0.2300	0.09606	0.003370	0.4566	0.04564	*	dunnett
Scopolamine	Correct Rejection Rate	0.1 - Veh	Distractor On	0.06414	0.09808	-0.1673	0.2955	0.8216		dunnett
Scopolamine	Hit Rate (Dose x Distractor)	0.03 - Veh	Interaction (Off vs On)	0.1646	0.1272	-0.1398	0.4691	0.5862		bonferroni
Scopolamine	Hit Rate (Dose x Distractor)	0.056 - Veh	Interaction (Off vs On)	0.03993	0.1268	-0.2637	0.3436	1.000		bonferroni
Scopolamine	Hit Rate (Dose x Distractor)	0.1 - Veh	Interaction (Off vs On)	0.1264	0.1292	-0.1829	0.4356	0.9837		bonferroni
Scopolamine	CR Rate (Dose x Distractor)	0.03 - Veh	Interaction (Off vs On)	-0.1348	0.1443	-0.4803	0.2106	1.000		bonferroni
Scopolamine	CR Rate (Dose x Distractor)	0.056 - Veh	Interaction (Off vs On)	-0.1043	0.1445	-0.4502	0.2415	1.000		bonferroni
Scopolamine	CR Rate (Dose x Distractor)	0.1 - Veh	Interaction (Off vs On)	-0.1209	0.1465	-0.4716	0.2297	1.000		bonferroni
SSR-180,711	Hit Rate	1 - Veh	All	0.01317	0.06342	-0.1365	0.1628	0.9829		dunnett
SSR-180,711	Hit Rate	3 - Veh	All	-0.05679	0.06301	-0.2055	0.09188	0.6753		dunnett
SSR-180,711	Hit Rate	10 - Veh	All	-0.2618	0.06325	-0.4111	-0.1126	1.034e-04	**	dunnett
SSR-180,711	Hit Rate	1 - Veh	Distractor Off	-0.01027	0.09563	-0.2359	0.2154	0.9956		dunnett
SSR-180,711	Hit Rate	3 - Veh	Distractor Off	-0.1030	0.09465	-0.3263	0.1203	0.5545		dunnett
SSR-180,711	Hit Rate	10 - Veh	Distractor Off	-0.4419	0.09378	-0.6631	-0.2206	7.334e-06	**	dunnett
SSR-180,711	Hit Rate	1 - Veh	Distractor On	0.03661	0.08333	-0.1600	0.2332	0.9197		dunnett
SSR-180,711	Hit Rate	3 - Veh	Distractor On	-0.01056	0.08320	-0.2069	0.1857	0.9938		dunnett
SSR-180,711	Hit Rate	10 - Veh	Distractor On	-0.08181	0.08450	-0.2812	0.1176	0.6324		dunnett
SSR-180,711	Correct Rejection Rate	1 - Veh	All	-0.06222	0.06898	-0.2250	0.1005	0.6749		dunnett
SSR-180,711	Correct Rejection Rate	3 - Veh	All	0.03534	0.06912	-0.1277	0.1984	0.8906		dunnett
SSR-180,711	Correct Rejection Rate	10 - Veh	All	0.06406	0.07083	-0.1030	0.2312	0.6732		dunnett
SSR-180,711	Correct Rejection Rate	1 - Veh	Distractor Off	-0.07726	0.1020	-0.3178	0.1633	0.7634		dunnett
SSR-180,711	Correct Rejection Rate	3 - Veh	Distractor Off	0.03443	0.1029	-0.2083	0.2771	0.9541		dunnett
SSR-180,711	Correct Rejection Rate	10 - Veh	Distractor Off	0.08237	0.1051	-0.1656	0.3304	0.7480		dunnett
SSR-180,711	Correct Rejection Rate	1 - Veh	Distractor On	-0.04717	0.09297	-0.2665	0.1722	0.8923		dunnett
SSR-180,711	Correct Rejection Rate	3 - Veh	Distractor On	0.03626	0.09242	-0.1818	0.2543	0.9363		dunnett
SSR-180,711	Correct Rejection Rate	10 - Veh	Distractor On	0.04575	0.09468	-0.1776	0.2691	0.9025		dunnett
SSR-180,711	Hit Rate (Dose x Distractor)	1 - Veh	Interaction (Off vs On)	-0.04688	0.1268	-0.3505	0.2568	1.000		bonferroni
SSR-180,711	Hit Rate (Dose x Distractor)	3 - Veh	Interaction (Off vs On)	-0.09246	0.1260	-0.3941	0.2092	1.000		bonferroni
SSR-180,711	Hit Rate (Dose x Distractor)	10 - Veh	Interaction (Off vs On)	-0.3601	0.1260	-0.6616	-0.05853	0.01276	*	bonferroni
SSR-180,711	CR Rate (Dose x Distractor)	1 - Veh	Interaction (Off vs On)	-0.03009	0.1380	-0.3604	0.3003	1.000		bonferroni
SSR-180,711	CR Rate (Dose x Distractor)	3 - Veh	Interaction (Off vs On)	-0.001833	0.1383	-0.3330	0.3293	1.000		bonferroni
SSR-180,711	CR Rate (Dose x Distractor)	10 - Veh	Interaction (Off vs On)	0.03662	0.1413	-0.3016	0.3748	1.000		bonferroni
VU0467154	Hit Rate	0.3 - Veh	All	-0.05467	0.06114	-0.1989	0.08958	0.6798		dunnett
VU0467154	Hit Rate	1 - Veh	All	-0.008919	0.06109	-0.1531	0.1352	0.9917		dunnett
VU0467154	Hit Rate	3 - Veh	All	-0.07300	0.06087	-0.2166	0.07062	0.4838		dunnett
VU0467154	Hit Rate	0.3 - Veh	Distractor Off	-0.002861	0.09083	-0.2172	0.2114	0.9996		dunnett
VU0467154	Hit Rate	1 - Veh	Distractor Off	-0.006113	0.09036	-0.2193	0.2071	0.9983		dunnett
VU0467154	Hit Rate	3 - Veh	Distractor Off	-0.02445	0.09080	-0.2387	0.1898	0.9707		dunnett
VU0467154	Hit Rate	0.3 - Veh	Distractor On	-0.1065	0.08166	-0.2991	0.08618	0.4196		dunnett
VU0467154	Hit Rate	1 - Veh	Distractor On	-0.01173	0.08206	-0.2053	0.1819	0.9920		dunnett
VU0467154	Hit Rate	3 - Veh	Distractor On	-0.1216	0.08095	-0.3126	0.06945	0.3097		dunnett
VU0467154	Correct Rejection Rate	0.3 - Veh	All	-0.1264	0.06916	-0.2896	0.03675	0.1700		dunnett
VU0467154	Correct Rejection Rate	1 - Veh	All	0.09819	0.06958	-0.06598	0.2624	0.3579		dunnett
VU0467154	Correct Rejection Rate	3 - Veh	All	-0.01863	0.06899	-0.1814	0.1442	0.9705		dunnett
VU0467154	Correct Rejection Rate	0.3 - Veh	Distractor Off	-0.1878	0.1018	-0.4280	0.05239	0.1643		dunnett
VU0467154	Correct Rejection Rate	1 - Veh	Distractor Off	0.1620	0.1036	-0.08250	0.4065	0.2791		dunnett
VU0467154	Correct Rejection Rate	3 - Veh	Distractor Off	-0.09191	0.1015	-0.3315	0.1477	0.6728		dunnett
VU0467154	Correct Rejection Rate	0.3 - Veh	Distractor On	-0.06504	0.09339	-0.2854	0.1553	0.7985		dunnett
VU0467154	Correct Rejection Rate	1 - Veh	Distractor On	0.03437	0.09267	-0.1843	0.2530	0.9433		dunnett
VU0467154	Correct Rejection Rate	3 - Veh	Distractor On	0.05466	0.09328	-0.1654	0.2748	0.8563		dunnett
VU0467154	Hit Rate (Dose x Distractor)	0.3 - Veh	Interaction (Off vs On)	0.1036	0.1220	-0.1885	0.3957	1.000		bonferroni
VU0467154	Hit Rate (Dose x Distractor)	1 - Veh	Interaction (Off vs On)	0.005613	0.1219	-0.2863	0.2975	1.000		bonferroni
VU0467154	Hit Rate (Dose x Distractor)	3 - Veh	Interaction (Off vs On)	0.09710	0.1215	-0.1939	0.3881	1.000		bonferroni
VU0467154	CR Rate (Dose x Distractor)	0.3 - Veh	Interaction (Off vs On)	-0.1228	0.1380	-0.4531	0.2076	1.000		bonferroni
VU0467154	CR Rate (Dose x Distractor)	1 - Veh	Interaction (Off vs On)	0.1276	0.1389	-0.2048	0.4601	1.000		bonferroni
VU0467154	CR Rate (Dose x Distractor)	3 - Veh	Interaction (Off vs On)	-0.1466	0.1378	-0.4764	0.1833	0.8623		bonferroni
Tolcapone	Hit Rate	10 - Veh	All	-0.04188	0.06092	-0.1772	0.09348	0.7070		dunnett
Tolcapone	Hit Rate	30 - Veh	All	0.06614	0.06133	-0.07012	0.2024	0.4553		dunnett
Tolcapone	Hit Rate	10 - Veh	Distractor Off	-0.2174	0.08992	-0.4171	-0.01759	0.03005	*	dunnett
Tolcapone	Hit Rate	30 - Veh	Distractor Off	-0.02752	0.09095	-0.2296	0.1745	0.9222		dunnett
Tolcapone	Hit Rate	10 - Veh	Distractor On	0.1336	0.08232	-0.04929	0.3165	0.1878		dunnett
Tolcapone	Hit Rate	30 - Veh	Distractor On	0.1598	0.08235	-0.02317	0.3428	0.09734	.	dunnett
Tolcapone	Correct Rejection Rate	10 - Veh	All	0.01517	0.07640	-0.1546	0.1849	0.9616		dunnett
Tolcapone	Correct Rejection Rate	30 - Veh	All	-0.1287	0.07538	-0.2962	0.03877	0.1593		dunnett
Tolcapone	Correct Rejection Rate	10 - Veh	Distractor Off	0.04292	0.1179	-0.2191	0.3049	0.8941		dunnett
Tolcapone	Correct Rejection Rate	30 - Veh	Distractor Off	-0.1476	0.1153	-0.4037	0.1086	0.3403		dunnett
Tolcapone	Correct Rejection Rate	10 - Veh	Distractor On	-0.01257	0.09728	-0.2287	0.2036	0.9813		dunnett
Tolcapone	Correct Rejection Rate	30 - Veh	Distractor On	-0.1099	0.09721	-0.3258	0.1061	0.4243		dunnett
Tolcapone	Hit Rate (Dose x Distractor)	10 - Veh	Interaction (Off vs On)	-0.3510	0.1220	-0.6244	-0.07759	0.008015	**	bonferroni
Tolcapone	Hit Rate (Dose x Distractor)	30 - Veh	Interaction (Off vs On)	-0.1873	0.1227	-0.4624	0.08775	0.2538		bonferroni
Tolcapone	CR Rate (Dose x Distractor)	10 - Veh	Interaction (Off vs On)	0.05549	0.1529	-0.2872	0.3982	1.000		bonferroni
Tolcapone	CR Rate (Dose x Distractor)	30 - Veh	Interaction (Off vs On)	-0.03770	0.1509	-0.3758	0.3004	1.000		bonferroni

### Sheet: Raw Model Coefficients
Drug	Measure	Term	Estimate	Std. Error	z value	p value
Mecamylamine	Hit Rate	dose0.67	0.07623	0.09313	0.8185	0.4131
Mecamylamine	Hit Rate	dose0.67:distractorDistractor On	-0.06756	0.1247	-0.5417	0.5880
Mecamylamine	Hit Rate	dose2	-0.05634	0.09217	-0.6112	0.5411
Mecamylamine	Hit Rate	dose2:distractorDistractor On	0.1035	0.1245	0.8314	0.4058
Mecamylamine	Hit Rate	dose6	-0.4929	0.09670	-5.098	3.434e-07
Mecamylamine	Hit Rate	dose6:distractorDistractor On	0.1946	0.1297	1.501	0.1334
Mecamylamine	Hit Rate	(Intercept)	1.152	0.09787	11.77	5.455e-32
Mecamylamine	Hit Rate	distractorDistractor On	-0.1729	0.08766	-1.972	0.04856
Mecamylamine	Correct Rejection Rate	dose0.67	-0.07457	0.1029	-0.7248	0.4686
Mecamylamine	Correct Rejection Rate	dose0.67:distractorDistractor On	-0.1767	0.1384	-1.277	0.2018
Mecamylamine	Correct Rejection Rate	dose2	-0.1014	0.1033	-0.9821	0.3261
Mecamylamine	Correct Rejection Rate	dose2:distractorDistractor On	-0.1153	0.1389	-0.8303	0.4064
Mecamylamine	Correct Rejection Rate	dose6	-0.2292	0.1117	-2.051	0.04023
Mecamylamine	Correct Rejection Rate	dose6:distractorDistractor On	0.1164	0.1494	0.7790	0.4360
Mecamylamine	Correct Rejection Rate	(Intercept)	0.7030	0.1077	6.525	6.783e-11
Mecamylamine	Correct Rejection Rate	distractorDistractor On	-0.7452	0.09803	-7.603	2.904e-14
Galantamine	Hit Rate	dose0.3	-0.008298	0.09014	-0.09206	0.9266
Galantamine	Hit Rate	dose0.3:distractorDistractor On	0.006254	0.1229	0.05090	0.9594
Galantamine	Hit Rate	dose1	-0.002664	0.09033	-0.02949	0.9765
Galantamine	Hit Rate	dose1:distractorDistractor On	-0.05342	0.1230	-0.4342	0.6641
Galantamine	Hit Rate	dose3	-0.2835	0.09189	-3.085	0.002037
Galantamine	Hit Rate	dose3:distractorDistractor On	0.1542	0.1250	1.234	0.2173
Galantamine	Hit Rate	(Intercept)	1.008	0.1453	6.941	3.882e-12
Galantamine	Hit Rate	distractorDistractor On	-0.06324	0.08695	-0.7272	0.4671
Galantamine	Correct Rejection Rate	dose0.3	-0.02193	0.1097	-0.1998	0.8416
Galantamine	Correct Rejection Rate	dose0.3:distractorDistractor On	-0.08499	0.1432	-0.5936	0.5528
Galantamine	Correct Rejection Rate	dose1	0.3153	0.1153	2.733	0.006268
Galantamine	Correct Rejection Rate	dose1:distractorDistractor On	-0.3981	0.1475	-2.699	0.006963
Galantamine	Correct Rejection Rate	dose3	-0.08776	0.1135	-0.7732	0.4394
Galantamine	Correct Rejection Rate	dose3:distractorDistractor On	-0.1620	0.1476	-1.097	0.2725
Galantamine	Correct Rejection Rate	(Intercept)	1.094	0.1271	8.604	7.690e-18
Galantamine	Correct Rejection Rate	distractorDistractor On	-0.9014	0.1018	-8.854	8.477e-19
MLA	Hit Rate	dose0.1	-0.1081	0.09095	-1.188	0.2348
MLA	Hit Rate	dose0.1:distractorDistractor On	0.1963	0.1239	1.584	0.1131
MLA	Hit Rate	dose0.3	-0.03437	0.09117	-0.3770	0.7062
MLA	Hit Rate	dose0.3:distractorDistractor On	0.009046	0.1238	0.07307	0.9417
MLA	Hit Rate	dose1	-0.001451	0.09133	-0.01588	0.9873
MLA	Hit Rate	dose1:distractorDistractor On	0.05028	0.1241	0.4050	0.6855
MLA	Hit Rate	dose3	-0.03042	0.09111	-0.3339	0.7385
MLA	Hit Rate	dose3:distractorDistractor On	0.01542	0.1238	0.1246	0.9009
MLA	Hit Rate	(Intercept)	0.8391	0.1968	4.264	2.009e-05
MLA	Hit Rate	distractorDistractor On	-0.2214	0.08769	-2.525	0.01158
MLA	Correct Rejection Rate	dose0.1	0.2091	0.1130	1.850	0.06436
MLA	Correct Rejection Rate	dose0.1:distractorDistractor On	-0.05501	0.1477	-0.3726	0.7095
MLA	Correct Rejection Rate	dose0.3	0.4013	0.1159	3.464	5.327e-04
MLA	Correct Rejection Rate	dose0.3:distractorDistractor On	-0.09691	0.1500	-0.6462	0.5182
MLA	Correct Rejection Rate	dose1	0.3189	0.1152	2.769	0.005619
MLA	Correct Rejection Rate	dose1:distractorDistractor On	-0.2045	0.1489	-1.373	0.1698
MLA	Correct Rejection Rate	dose3	0.1718	0.1130	1.521	0.1282
MLA	Correct Rejection Rate	dose3:distractorDistractor On	0.02009	0.1475	0.1363	0.8916
MLA	Correct Rejection Rate	(Intercept)	1.076	0.1651	6.517	7.173e-11
MLA	Correct Rejection Rate	distractorDistractor On	-0.8418	0.1033	-8.147	3.734e-16
CCMI	Hit Rate	dose0.1	-0.02198	0.09151	-0.2402	0.8102
CCMI	Hit Rate	dose0.1:distractorDistractor On	-0.02135	0.1249	-0.1709	0.8643
CCMI	Hit Rate	dose0.3	0.1001	0.09279	1.078	0.2808
CCMI	Hit Rate	dose0.3:distractorDistractor On	-0.08683	0.1263	-0.6876	0.4917
CCMI	Hit Rate	dose1	0.02497	0.09215	0.2709	0.7864
CCMI	Hit Rate	dose1:distractorDistractor On	-0.07418	0.1253	-0.5922	0.5537
CCMI	Hit Rate	(Intercept)	1.123	0.1053	10.66	1.496e-26
CCMI	Hit Rate	distractorDistractor On	-0.008228	0.08861	-0.09285	0.9260
CCMI	Correct Rejection Rate	dose0.1	0.1123	0.1030	1.090	0.2756
CCMI	Correct Rejection Rate	dose0.1:distractorDistractor On	-0.1096	0.1389	-0.7891	0.4301
CCMI	Correct Rejection Rate	dose0.3	0.08566	0.1029	0.8327	0.4050
CCMI	Correct Rejection Rate	dose0.3:distractorDistractor On	-0.08724	0.1388	-0.6285	0.5296
CCMI	Correct Rejection Rate	dose1	0.2036	0.1034	1.969	0.04890
CCMI	Correct Rejection Rate	dose1:distractorDistractor On	-0.08945	0.1392	-0.6426	0.5205
CCMI	Correct Rejection Rate	(Intercept)	0.5953	0.1149	5.181	2.203e-07
CCMI	Correct Rejection Rate	distractorDistractor On	-0.7990	0.09797	-8.155	3.480e-16
CCMI-2	Hit Rate	dose0.3	0.03211	0.09263	0.3466	0.7289
CCMI-2	Hit Rate	dose0.3:distractorDistractor On	-0.1118	0.1245	-0.8981	0.3691
CCMI-2	Hit Rate	dose1	0.007221	0.09297	0.07767	0.9381
CCMI-2	Hit Rate	dose1:distractorDistractor On	-0.05854	0.1251	-0.4679	0.6399
CCMI-2	Hit Rate	dose1.8	-0.3002	0.08961	-3.350	8.091e-04
CCMI-2	Hit Rate	dose1.8:distractorDistractor On	-0.003879	0.1213	-0.03197	0.9745
CCMI-2	Hit Rate	(Intercept)	1.192	0.1271	9.381	6.533e-21
CCMI-2	Hit Rate	distractorDistractor On	-0.1717	0.08858	-1.938	0.05256
CCMI-2	Correct Rejection Rate	dose0.3	0.1099	0.1041	1.056	0.2910
CCMI-2	Correct Rejection Rate	dose0.3:distractorDistractor On	-0.05116	0.1388	-0.3687	0.7124
CCMI-2	Correct Rejection Rate	dose1	-0.04813	0.1036	-0.4648	0.6421
CCMI-2	Correct Rejection Rate	dose1:distractorDistractor On	0.001785	0.1386	0.01288	0.9897
CCMI-2	Correct Rejection Rate	dose1.8	0.2452	0.1055	2.325	0.02009
CCMI-2	Correct Rejection Rate	dose1.8:distractorDistractor On	-0.04766	0.1397	-0.3411	0.7330
CCMI-2	Correct Rejection Rate	(Intercept)	0.6473	0.1206	5.365	8.095e-08
CCMI-2	Correct Rejection Rate	distractorDistractor On	-0.6616	0.09847	-6.719	1.828e-11
Scopolamine	Hit Rate	dose0.03	-0.1208	0.09361	-1.291	0.1969
Scopolamine	Hit Rate	dose0.03:distractorDistractor On	-0.1646	0.1272	-1.295	0.1954
Scopolamine	Hit Rate	dose0.056	-0.2326	0.09326	-2.494	0.01264
Scopolamine	Hit Rate	dose0.056:distractorDistractor On	-0.03993	0.1268	-0.3148	0.7529
Scopolamine	Hit Rate	dose0.1	-0.2048	0.09563	-2.141	0.03225
Scopolamine	Hit Rate	dose0.1:distractorDistractor On	-0.1264	0.1292	-0.9783	0.3279
Scopolamine	Hit Rate	(Intercept)	1.095	0.1208	9.070	1.193e-19
Scopolamine	Hit Rate	distractorDistractor On	-0.02526	0.08896	-0.2839	0.7765
Scopolamine	Correct Rejection Rate	dose0.03	-0.01297	0.1086	-0.1195	0.9049
Scopolamine	Correct Rejection Rate	dose0.03:distractorDistractor On	0.1348	0.1443	0.9344	0.3501
Scopolamine	Correct Rejection Rate	dose0.056	0.1257	0.1082	1.161	0.2456
Scopolamine	Correct Rejection Rate	dose0.056:distractorDistractor On	0.1043	0.1445	0.7220	0.4703
Scopolamine	Correct Rejection Rate	dose0.1	-0.05679	0.1092	-0.5200	0.6030
Scopolamine	Correct Rejection Rate	dose0.1:distractorDistractor On	0.1209	0.1465	0.8257	0.4090
Scopolamine	Correct Rejection Rate	(Intercept)	0.5608	0.1257	4.462	8.115e-06
Scopolamine	Correct Rejection Rate	distractorDistractor On	-0.7201	0.09861	-7.302	2.833e-13
SSR-180,711	Hit Rate	dose1	-0.01027	0.09563	-0.1074	0.9144
SSR-180,711	Hit Rate	dose1:distractorDistractor On	0.04688	0.1268	0.3696	0.7117
SSR-180,711	Hit Rate	dose3	-0.1030	0.09465	-1.088	0.2764
SSR-180,711	Hit Rate	dose3:distractorDistractor On	0.09246	0.1260	0.7337	0.4631
SSR-180,711	Hit Rate	dose10	-0.4419	0.09378	-4.712	2.452e-06
SSR-180,711	Hit Rate	dose10:distractorDistractor On	0.3601	0.1260	2.859	0.004254
SSR-180,711	Hit Rate	(Intercept)	1.353	0.1253	10.80	3.482e-27
SSR-180,711	Hit Rate	distractorDistractor On	-0.3517	0.08937	-3.936	8.296e-05
SSR-180,711	Correct Rejection Rate	dose1	-0.07726	0.1020	-0.7578	0.4486
SSR-180,711	Correct Rejection Rate	dose1:distractorDistractor On	0.03009	0.1380	0.2181	0.8274
SSR-180,711	Correct Rejection Rate	dose3	0.03443	0.1029	0.3347	0.7378
SSR-180,711	Correct Rejection Rate	dose3:distractorDistractor On	0.001833	0.1383	0.01325	0.9894
SSR-180,711	Correct Rejection Rate	dose10	0.08237	0.1051	0.7837	0.4332
SSR-180,711	Correct Rejection Rate	dose10:distractorDistractor On	-0.03662	0.1413	-0.2592	0.7955
SSR-180,711	Correct Rejection Rate	(Intercept)	0.5538	0.1296	4.274	1.921e-05
SSR-180,711	Correct Rejection Rate	distractorDistractor On	-0.7944	0.09751	-8.146	3.754e-16
VU0467154	Hit Rate	dose0.3	-0.002861	0.09083	-0.03150	0.9749
VU0467154	Hit Rate	dose0.3:distractorDistractor On	-0.1036	0.1220	-0.8493	0.3957
VU0467154	Hit Rate	dose1	-0.006113	0.09036	-0.06765	0.9461
VU0467154	Hit Rate	dose1:distractorDistractor On	-0.005613	0.1219	-0.04604	0.9633
VU0467154	Hit Rate	dose3	-0.02445	0.09080	-0.2693	0.7877
VU0467154	Hit Rate	dose3:distractorDistractor On	-0.09710	0.1215	-0.7989	0.4243
VU0467154	Hit Rate	(Intercept)	1.083	0.09738	11.12	1.006e-28
VU0467154	Hit Rate	distractorDistractor On	-0.1321	0.08698	-1.519	0.1289
VU0467154	Correct Rejection Rate	dose0.3	-0.1878	0.1018	-1.845	0.06506
VU0467154	Correct Rejection Rate	dose0.3:distractorDistractor On	0.1228	0.1380	0.8898	0.3736
VU0467154	Correct Rejection Rate	dose1	0.1620	0.1036	1.563	0.1180
VU0467154	Correct Rejection Rate	dose1:distractorDistractor On	-0.1276	0.1389	-0.9191	0.3581
VU0467154	Correct Rejection Rate	dose3	-0.09191	0.1015	-0.9052	0.3654
VU0467154	Correct Rejection Rate	dose3:distractorDistractor On	0.1466	0.1378	1.064	0.2874
VU0467154	Correct Rejection Rate	(Intercept)	0.6216	0.1219	5.101	3.375e-07
VU0467154	Correct Rejection Rate	distractorDistractor On	-0.7975	0.09851	-8.095	5.731e-16
Tolcapone	Hit Rate	dose10	-0.2174	0.08992	-2.417	0.01563
Tolcapone	Hit Rate	dose10:distractorDistractor On	0.3510	0.1220	2.878	0.004008
Tolcapone	Hit Rate	dose30	-0.02752	0.09095	-0.3026	0.7622
Tolcapone	Hit Rate	dose30:distractorDistractor On	0.1873	0.1227	1.526	0.1269
Tolcapone	Hit Rate	(Intercept)	0.8830	0.1885	4.683	2.825e-06
Tolcapone	Hit Rate	distractorDistractor On	-0.4058	0.08666	-4.682	2.841e-06
Tolcapone	Correct Rejection Rate	dose10	0.04292	0.1179	0.3640	0.7159
Tolcapone	Correct Rejection Rate	dose10:distractorDistractor On	-0.05549	0.1529	-0.3629	0.7167
Tolcapone	Correct Rejection Rate	dose30	-0.1476	0.1153	-1.280	0.2006
Tolcapone	Correct Rejection Rate	dose30:distractorDistractor On	0.03770	0.1509	0.2499	0.8026
Tolcapone	Correct Rejection Rate	(Intercept)	1.364	0.1814	7.520	5.489e-14
Tolcapone	Correct Rejection Rate	distractorDistractor On	-0.9458	0.1080	-8.756	2.019e-18

### Sheet: Legend
Item	Description
Sheet descriptions
Estimates sheet	Estimated marginal means from binomial logit-link GLMMs fitted to aggregated hit rate (hits vs misses on signal trials) and correct rejection rate (correct rejections vs false alarms on noise trials). Estimates are on the log-odds scale at each dose level, averaged over distractor conditions ('All') or conditional on distractor level.
Contrasts sheet	Pairwise comparisons of each dose against vehicle on the log-odds scale, derived from the estimated marginal means. Dunnett correction is applied for main effects and distractor-conditional contrasts; Bonferroni correction is applied for dose x distractor interaction contrasts.
Raw Model Coefficients sheet	Fixed-effect coefficients from the binomial logit-link GLMMs for hit rate and correct rejection rate, including intercept, main effects, and interaction terms with their standard errors, z-values, and p-values.
Column definitions
SE	Standard error of the estimate
CI Lower / CI Upper	95% confidence interval bounds
Raw p	Uncorrected p-value for contrasts
Corrected p	Corrected p-value for contrasts
Correction	Multiple comparison correction method applied (Dunnett or Bonferroni)
Sig.	Marker of significance: ** = p < 0.01, * = p < 0.05, . = p < 0.1 (corrected)
Distractor: All	Marginal estimate collapsed across distractor conditions
Distractor: Off / On	Conditional estimate for distractor-off or distractor-on trials
Dose x Distractor	3-way Interaction contrast between drug, distractor and a measure of interest
Raw model coefficient term definitions
signal_c	Signal state of the trial, centred on 0: signal-on trials = 0.5, signal-off trials = -0.5
dose<X>	Dose of drug at X mg/kg relative to vehicle (0 mg/kg)
distractorYes	Distractor-on vs distractor-off trials
sexMale	Male vs female subjects
A:B	Interaction between terms A and B
Drug notes
CCMI	CCMI group from Cohort 1
CCMI-2	CCMI group from Cohort 2
Highlighting
Gold rows	Statistically significant contrasts (corrected p < 0.05)
Alternating white/grey	Alternating drug groups for readability
