## Supplementary material for "Modulatory effects of α7-nicotinic cholinergic receptors on perceptual sensitivity in a visual signal detection task": SOM SDT Outputs

### Sheet: Estimates
Drug	Measure	Dose	Distractor	Estimate	SE	CI Lower	CI Upper
Mecamylamine	d'	Veh	All	0.9139	0.06014	0.7960	1.032
Mecamylamine	d'	0.67	All	0.8403	0.06024	0.7222	0.9583
Mecamylamine	d'	2	All	0.8095	0.06041	0.6911	0.9279
Mecamylamine	d'	6	All	0.5526	0.06444	0.4263	0.6789
Mecamylamine	d'	Veh	Distractor Off	1.201	0.07448	1.055	1.347
Mecamylamine	d'	0.67	Distractor Off	1.200	0.07463	1.054	1.346
Mecamylamine	d'	2	Distractor Off	1.091	0.07465	0.9443	1.237
Mecamylamine	d'	6	Distractor Off	0.7494	0.08183	0.5890	0.9098
Mecamylamine	d'	Veh	Distractor On	0.6269	0.07024	0.4892	0.7645
Mecamylamine	d'	0.67	Distractor On	0.4803	0.07040	0.3423	0.6183
Mecamylamine	d'	2	Distractor On	0.5284	0.07092	0.3894	0.6674
Mecamylamine	d'	6	Distractor On	0.3558	0.07637	0.2061	0.5055
Mecamylamine	Criterion (c)	Veh	All	-0.2534	0.04699	-0.3455	-0.1613
Mecamylamine	Criterion (c)	0.67	All	-0.3197	0.04703	-0.4119	-0.2275
Mecamylamine	Criterion (c)	2	All	-0.3002	0.04708	-0.3925	-0.2079
Mecamylamine	Criterion (c)	6	All	-0.1663	0.04864	-0.2617	-0.07101
Mecamylamine	Criterion (c)	Veh	Distractor Off	-0.1665	0.05187	-0.2682	-0.06485
Mecamylamine	Criterion (c)	0.67	Distractor Off	-0.2154	0.05193	-0.3171	-0.1136
Mecamylamine	Criterion (c)	2	Distractor Off	-0.1746	0.05194	-0.2764	-0.07284
Mecamylamine	Criterion (c)	6	Distractor Off	-0.07055	0.05481	-0.1780	0.03688
Mecamylamine	Criterion (c)	Veh	Distractor On	-0.3403	0.05037	-0.4391	-0.2416
Mecamylamine	Criterion (c)	0.67	Distractor On	-0.4241	0.05043	-0.5229	-0.3252
Mecamylamine	Criterion (c)	2	Distractor On	-0.4257	0.05061	-0.5249	-0.3265
Mecamylamine	Criterion (c)	6	Distractor On	-0.2621	0.05276	-0.3655	-0.1587
Galantamine	d'	Veh	All	1.069	0.06500	0.9414	1.196
Galantamine	d'	0.3	All	1.026	0.06488	0.8989	1.153
Galantamine	d'	1	All	1.122	0.06553	0.9935	1.250
Galantamine	d'	3	All	0.8287	0.06642	0.6985	0.9589
Galantamine	d'	Veh	Distractor Off	1.356	0.07930	1.200	1.511
Galantamine	d'	0.3	Distractor Off	1.344	0.07892	1.190	1.499
Galantamine	d'	1	Distractor Off	1.566	0.08092	1.407	1.724
Galantamine	d'	3	Distractor Off	1.143	0.08177	0.9823	1.303
Galantamine	d'	Veh	Distractor On	0.7819	0.07424	0.6364	0.9274
Galantamine	d'	0.3	Distractor On	0.7080	0.07428	0.5624	0.8536
Galantamine	d'	1	Distractor On	0.6781	0.07434	0.5324	0.8238
Galantamine	d'	3	Distractor On	0.5147	0.07638	0.3650	0.6644
Galantamine	Criterion (c)	Veh	All	-0.1426	0.07386	-0.2873	0.002210
Galantamine	Criterion (c)	0.3	All	-0.1610	0.07384	-0.3057	-0.01630
Galantamine	Criterion (c)	1	All	-0.1021	0.07398	-0.2471	0.04286
Galantamine	Criterion (c)	3	All	-0.1170	0.07422	-0.2624	0.02852
Galantamine	Criterion (c)	Veh	Distractor Off	-0.01171	0.07728	-0.1632	0.1398
Galantamine	Criterion (c)	0.3	Distractor Off	-0.02039	0.07718	-0.1717	0.1309
Galantamine	Criterion (c)	1	Distractor Off	0.06706	0.07769	-0.08521	0.2193
Galantamine	Criterion (c)	3	Distractor Off	0.05244	0.07797	-0.1004	0.2052
Galantamine	Criterion (c)	Veh	Distractor On	-0.2734	0.07601	-0.4224	-0.1244
Galantamine	Criterion (c)	0.3	Distractor On	-0.3017	0.07602	-0.4507	-0.1527
Galantamine	Criterion (c)	1	Distractor On	-0.2713	0.07604	-0.4204	-0.1223
Galantamine	Criterion (c)	3	Distractor On	-0.2863	0.07657	-0.4364	-0.1363
MLA	d'	Veh	All	0.8806	0.07732	0.7290	1.032
MLA	d'	0.3	All	1.077	0.07784	0.9246	1.230
MLA	d'	1	All	1.026	0.07771	0.8735	1.178
MLA	d'	3	All	0.9813	0.07753	0.8293	1.133
MLA	d'	0.1	All	0.9827	0.07751	0.8308	1.135
MLA	d'	Veh	Distractor Off	1.201	0.08979	1.025	1.377
MLA	d'	0.3	Distractor Off	1.420	0.09120	1.241	1.598
MLA	d'	1	Distractor Off	1.409	0.09098	1.231	1.587
MLA	d'	3	Distractor Off	1.296	0.09033	1.119	1.473
MLA	d'	0.1	Distractor Off	1.280	0.09011	1.103	1.457
MLA	d'	Veh	Distractor On	0.5606	0.08533	0.3933	0.7278
MLA	d'	0.3	Distractor On	0.7348	0.08568	0.5668	0.9027
MLA	d'	1	Distractor On	0.6425	0.08544	0.4750	0.8100
MLA	d'	3	Distractor On	0.6666	0.08552	0.4990	0.8342
MLA	d'	0.1	Distractor On	0.6854	0.08568	0.5174	0.8533
MLA	Criterion (c)	Veh	All	-0.04605	0.1027	-0.2474	0.1553
MLA	Criterion (c)	0.3	All	0.06780	0.1028	-0.1337	0.2693
MLA	Criterion (c)	1	All	0.009013	0.1028	-0.1925	0.2105
MLA	Criterion (c)	3	All	0.01277	0.1028	-0.1887	0.2142
MLA	Criterion (c)	0.1	All	0.01207	0.1028	-0.1894	0.2135
MLA	Criterion (c)	Veh	Distractor Off	0.04828	0.1052	-0.1580	0.2545
MLA	Criterion (c)	0.3	Distractor Off	0.1784	0.1055	-0.02846	0.3853
MLA	Criterion (c)	1	Distractor Off	0.1309	0.1055	-0.07588	0.3376
MLA	Criterion (c)	3	Distractor Off	0.1032	0.1054	-0.1033	0.3096
MLA	Criterion (c)	0.1	Distractor Off	0.1328	0.1053	-0.07357	0.3392
MLA	Criterion (c)	Veh	Distractor On	-0.1404	0.1043	-0.3448	0.06406
MLA	Criterion (c)	0.3	Distractor On	-0.04279	0.1044	-0.2474	0.1618
MLA	Criterion (c)	1	Distractor On	-0.1129	0.1043	-0.3173	0.09163
MLA	Criterion (c)	3	Distractor On	-0.07761	0.1043	-0.2821	0.1269
MLA	Criterion (c)	0.1	Distractor On	-0.1087	0.1044	-0.3133	0.09590
CCMI	d'	Veh	All	0.8709	0.06598	0.7416	1.000
CCMI	d'	1	All	0.9606	0.06610	0.8310	1.090
CCMI	d'	0.3	All	0.9354	0.06618	0.8057	1.065
CCMI	d'	0.1	All	0.8837	0.06601	0.7543	1.013
CCMI	d'	Veh	Distractor Off	1.133	0.07907	0.9779	1.288
CCMI	d'	1	Distractor Off	1.262	0.07954	1.106	1.418
CCMI	d'	0.3	Distractor Off	1.247	0.07961	1.091	1.403
CCMI	d'	0.1	Distractor Off	1.172	0.07926	1.017	1.327
CCMI	d'	Veh	Distractor On	0.6089	0.07577	0.4604	0.7574
CCMI	d'	1	Distractor On	0.6590	0.07568	0.5107	0.8073
CCMI	d'	0.3	Distractor On	0.6241	0.07584	0.4754	0.7727
CCMI	d'	0.1	Distractor On	0.5953	0.07567	0.4470	0.7436
CCMI	Criterion (c)	Veh	All	-0.3157	0.05111	-0.4159	-0.2155
CCMI	Criterion (c)	1	All	-0.2615	0.05115	-0.3617	-0.1612
CCMI	Criterion (c)	0.3	All	-0.3204	0.05117	-0.4207	-0.2201
CCMI	Criterion (c)	0.1	All	-0.2882	0.05112	-0.3884	-0.1880
CCMI	Criterion (c)	Veh	Distractor Off	-0.2001	0.05556	-0.3090	-0.09123
CCMI	Criterion (c)	1	Distractor Off	-0.1397	0.05573	-0.2490	-0.03053
CCMI	Criterion (c)	0.3	Distractor Off	-0.2029	0.05575	-0.3122	-0.09366
CCMI	Criterion (c)	0.1	Distractor Off	-0.1533	0.05563	-0.2623	-0.04427
CCMI	Criterion (c)	Veh	Distractor On	-0.4313	0.05440	-0.5379	-0.3247
CCMI	Criterion (c)	1	Distractor On	-0.3832	0.05437	-0.4898	-0.2767
CCMI	Criterion (c)	0.3	Distractor On	-0.4379	0.05442	-0.5446	-0.3313
CCMI	Criterion (c)	0.1	Distractor On	-0.4231	0.05437	-0.5296	-0.3165
CCMI-2	d'	Veh	All	0.9422	0.05998	0.8247	1.060
CCMI-2	d'	0.3	All	0.9770	0.05967	0.8601	1.094
CCMI-2	d'	1	All	0.8951	0.05983	0.7779	1.012
CCMI-2	d'	1.8	All	0.8802	0.05930	0.7640	0.9964
CCMI-2	d'	Veh	Distractor Off	1.209	0.07474	1.062	1.355
CCMI-2	d'	0.3	Distractor Off	1.306	0.07440	1.160	1.452
CCMI-2	d'	1	Distractor Off	1.183	0.07450	1.037	1.329
CCMI-2	d'	1.8	Distractor Off	1.172	0.07380	1.027	1.316
CCMI-2	d'	Veh	Distractor On	0.6757	0.07014	0.5382	0.8132
CCMI-2	d'	0.3	Distractor On	0.6480	0.06952	0.5118	0.7843
CCMI-2	d'	1	Distractor On	0.6069	0.06991	0.4699	0.7439
CCMI-2	d'	1.8	Distractor On	0.5887	0.06899	0.4535	0.7239
CCMI-2	Criterion (c)	Veh	All	-0.2756	0.06385	-0.4007	-0.1504
CCMI-2	Criterion (c)	0.3	All	-0.2426	0.06378	-0.3676	-0.1176
CCMI-2	Criterion (c)	1	All	-0.2812	0.06381	-0.4063	-0.1562
CCMI-2	Criterion (c)	1.8	All	-0.1084	0.06369	-0.2332	0.01645
CCMI-2	Criterion (c)	Veh	Distractor Off	-0.2036	0.06763	-0.3362	-0.07105
CCMI-2	Criterion (c)	0.3	Distractor Off	-0.1878	0.06753	-0.3201	-0.05541
CCMI-2	Criterion (c)	1	Distractor Off	-0.2202	0.06756	-0.3526	-0.08774
CCMI-2	Criterion (c)	1.8	Distractor Off	-0.03520	0.06737	-0.1672	0.09685
CCMI-2	Criterion (c)	Veh	Distractor On	-0.3476	0.06639	-0.4777	-0.2174
CCMI-2	Criterion (c)	0.3	Distractor On	-0.2974	0.06623	-0.4272	-0.1676
CCMI-2	Criterion (c)	1	Distractor On	-0.3423	0.06633	-0.4723	-0.2123
CCMI-2	Criterion (c)	1.8	Distractor On	-0.1816	0.06609	-0.3111	-0.05204
Scopolamine	d'	Veh	All	0.8329	0.06155	0.7123	0.9535
Scopolamine	d'	0.03	All	0.7353	0.06323	0.6113	0.8592
Scopolamine	d'	0.1	All	0.6599	0.06414	0.5342	0.7857
Scopolamine	d'	0.056	All	0.7822	0.06319	0.6583	0.9060
Scopolamine	d'	Veh	Distractor Off	1.069	0.07551	0.9210	1.217
Scopolamine	d'	0.03	Distractor Off	0.9739	0.07892	0.8192	1.129
Scopolamine	d'	0.1	Distractor Off	0.8873	0.08024	0.7300	1.045
Scopolamine	d'	0.056	Distractor Off	0.9971	0.07859	0.8431	1.151
Scopolamine	d'	Veh	Distractor On	0.5967	0.07174	0.4561	0.7374
Scopolamine	d'	0.03	Distractor On	0.4967	0.07362	0.3524	0.6410
Scopolamine	d'	0.1	Distractor On	0.4326	0.07528	0.2851	0.5802
Scopolamine	d'	0.056	Distractor On	0.5672	0.07385	0.4224	0.7119
Scopolamine	Criterion (c)	Veh	All	-0.2925	0.06247	-0.4150	-0.1701
Scopolamine	Criterion (c)	0.03	All	-0.2084	0.06290	-0.3316	-0.08507
Scopolamine	Criterion (c)	0.1	All	-0.2042	0.06313	-0.3279	-0.08043
Scopolamine	Criterion (c)	0.056	All	-0.1554	0.06288	-0.2786	-0.03214
Scopolamine	Criterion (c)	Veh	Distractor Off	-0.1930	0.06619	-0.3227	-0.06324
Scopolamine	Criterion (c)	0.03	Distractor Off	-0.1490	0.06718	-0.2807	-0.01730
Scopolamine	Criterion (c)	0.1	Distractor Off	-0.1322	0.06758	-0.2647	0.0002263
Scopolamine	Criterion (c)	0.056	Distractor Off	-0.07403	0.06708	-0.2055	0.05745
Scopolamine	Criterion (c)	Veh	Distractor On	-0.3921	0.06513	-0.5198	-0.2645
Scopolamine	Criterion (c)	0.03	Distractor On	-0.2677	0.06567	-0.3964	-0.1390
Scopolamine	Criterion (c)	0.1	Distractor On	-0.2761	0.06613	-0.4057	-0.1465
Scopolamine	Criterion (c)	0.056	Distractor On	-0.2367	0.06572	-0.3656	-0.1079
SSR-180,711	d'	Veh	All	0.8805	0.06271	0.7576	1.003
SSR-180,711	d'	10	All	0.7539	0.06360	0.6293	0.8786
SSR-180,711	d'	1	All	0.8514	0.06289	0.7282	0.9747
SSR-180,711	d'	3	All	0.8699	0.06281	0.7468	0.9930
SSR-180,711	d'	Veh	Distractor Off	1.241	0.07678	1.090	1.391
SSR-180,711	d'	10	Distractor Off	1.014	0.07791	0.8617	1.167
SSR-180,711	d'	1	Distractor Off	1.187	0.07693	1.036	1.338
SSR-180,711	d'	3	Distractor Off	1.207	0.07702	1.056	1.358
SSR-180,711	d'	Veh	Distractor On	0.5205	0.07230	0.3788	0.6622
SSR-180,711	d'	10	Distractor On	0.4935	0.07404	0.3483	0.6386
SSR-180,711	d'	1	Distractor On	0.5158	0.07273	0.3733	0.6584
SSR-180,711	d'	3	Distractor On	0.5326	0.07242	0.3906	0.6745
SSR-180,711	Criterion (c)	Veh	All	-0.3427	0.06535	-0.4708	-0.2146
SSR-180,711	Criterion (c)	10	All	-0.2359	0.06559	-0.3644	-0.1073
SSR-180,711	Criterion (c)	1	All	-0.3687	0.06540	-0.4969	-0.2405
SSR-180,711	Criterion (c)	3	All	-0.3146	0.06538	-0.4428	-0.1865
SSR-180,711	Criterion (c)	Veh	Distractor Off	-0.2768	0.06900	-0.4121	-0.1416
SSR-180,711	Criterion (c)	10	Distractor Off	-0.1119	0.06934	-0.2478	0.02402
SSR-180,711	Criterion (c)	1	Distractor Off	-0.3008	0.06905	-0.4362	-0.1655
SSR-180,711	Criterion (c)	3	Distractor Off	-0.2380	0.06907	-0.3734	-0.1026
SSR-180,711	Criterion (c)	Veh	Distractor On	-0.4085	0.06779	-0.5414	-0.2757
SSR-180,711	Criterion (c)	10	Distractor On	-0.3598	0.06828	-0.4936	-0.2260
SSR-180,711	Criterion (c)	1	Distractor On	-0.4366	0.06790	-0.5696	-0.3035
SSR-180,711	Criterion (c)	3	Distractor On	-0.3913	0.06782	-0.5242	-0.2583
VU0467154	d'	Veh	All	0.8151	0.06914	0.6796	0.9506
VU0467154	d'	3	All	0.7537	0.06858	0.6193	0.8881
VU0467154	d'	1	All	0.8741	0.06878	0.7393	1.009
VU0467154	d'	0.3	All	0.7011	0.06871	0.5664	0.8357
VU0467154	d'	Veh	Distractor Off	1.104	0.08173	0.9437	1.264
VU0467154	d'	3	Distractor Off	1.036	0.08085	0.8779	1.195
VU0467154	d'	1	Distractor Off	1.210	0.08146	1.051	1.370
VU0467154	d'	0.3	Distractor Off	1.003	0.08107	0.8438	1.162
VU0467154	d'	Veh	Distractor On	0.5263	0.07824	0.3730	0.6797
VU0467154	d'	3	Distractor On	0.4710	0.07739	0.3194	0.6227
VU0467154	d'	1	Distractor On	0.5379	0.07746	0.3861	0.6897
VU0467154	d'	0.3	Distractor On	0.3995	0.07760	0.2474	0.5516
VU0467154	Criterion (c)	Veh	All	-0.2714	0.05023	-0.3698	-0.1729
VU0467154	Criterion (c)	3	All	-0.2506	0.05003	-0.3486	-0.1525
VU0467154	Criterion (c)	1	All	-0.2398	0.05010	-0.3380	-0.1416
VU0467154	Criterion (c)	0.3	All	-0.2914	0.05007	-0.3896	-0.1933
VU0467154	Criterion (c)	Veh	Distractor Off	-0.1700	0.05475	-0.2773	-0.06268
VU0467154	Criterion (c)	3	Distractor Off	-0.1914	0.05442	-0.2980	-0.08471
VU0467154	Criterion (c)	1	Distractor Off	-0.1224	0.05464	-0.2295	-0.01527
VU0467154	Criterion (c)	0.3	Distractor Off	-0.2341	0.05450	-0.3409	-0.1273
VU0467154	Criterion (c)	Veh	Distractor On	-0.3727	0.05346	-0.4775	-0.2680
VU0467154	Criterion (c)	3	Distractor On	-0.3098	0.05315	-0.4139	-0.2056
VU0467154	Criterion (c)	1	Distractor On	-0.3571	0.05317	-0.4614	-0.2529
VU0467154	Criterion (c)	0.3	Distractor On	-0.3488	0.05323	-0.4531	-0.2445
Tolcapone	d'	Veh	All	0.9839	0.06206	0.8623	1.106
Tolcapone	d'	30	All	0.9446	0.06190	0.8233	1.066
Tolcapone	d'	10	All	0.9690	0.06212	0.8472	1.091
Tolcapone	d'	Veh	Distractor Off	1.406	0.07781	1.254	1.559
Tolcapone	d'	30	Distractor Off	1.294	0.07726	1.143	1.446
Tolcapone	d'	10	Distractor Off	1.293	0.07786	1.140	1.445
Tolcapone	d'	Veh	Distractor On	0.5614	0.07160	0.4211	0.7018
Tolcapone	d'	30	Distractor On	0.5951	0.07164	0.4547	0.7356
Tolcapone	d'	10	Distractor On	0.6454	0.07170	0.5049	0.7860
Tolcapone	Criterion (c)	Veh	All	0.04373	0.1062	-0.1644	0.2518
Tolcapone	Criterion (c)	30	All	-0.01748	0.1062	-0.2255	0.1906
Tolcapone	Criterion (c)	10	All	0.05984	0.1062	-0.1483	0.2680
Tolcapone	Criterion (c)	Veh	Distractor Off	0.1147	0.1087	-0.09837	0.3279
Tolcapone	Criterion (c)	30	Distractor Off	0.08124	0.1086	-0.1317	0.2942
Tolcapone	Criterion (c)	10	Distractor Off	0.2006	0.1087	-0.01255	0.4137
Tolcapone	Criterion (c)	Veh	Distractor On	-0.02728	0.1077	-0.2383	0.1838
Tolcapone	Criterion (c)	30	Distractor On	-0.1162	0.1077	-0.3273	0.09485
Tolcapone	Criterion (c)	10	Distractor On	-0.08092	0.1077	-0.2920	0.1302

### Sheet: Contrasts
Drug	Measure	Contrast	Distractor	Estimate	SE	Corrected CI Lower	Corrected CI Upper	Corrected p	Sig.	Correction
Mecamylamine	d'	0.67 - Veh	All	-0.07362	0.05703	-0.2082	0.06094	0.4275		dunnett
Mecamylamine	d'	2 - Veh	All	-0.1043	0.05721	-0.2393	0.03064	0.1715		dunnett
Mecamylamine	d'	6 - Veh	All	-0.3613	0.06151	-0.5064	-0.2161	1.280e-08	**	dunnett
Mecamylamine	d'	0.67 - Veh	Distractor Off	-0.0006336	0.08436	-0.1997	0.1984	1.000		dunnett
Mecamylamine	d'	2 - Veh	Distractor Off	-0.1102	0.08440	-0.3094	0.08893	0.4185		dunnett
Mecamylamine	d'	6 - Veh	Distractor Off	-0.4514	0.09085	-0.6658	-0.2371	2.012e-06	**	dunnett
Mecamylamine	d'	0.67 - Veh	Distractor On	-0.1466	0.07680	-0.3278	0.03460	0.1439		dunnett
Mecamylamine	d'	2 - Veh	Distractor On	-0.09846	0.07726	-0.2807	0.08383	0.4374		dunnett
Mecamylamine	d'	6 - Veh	Distractor On	-0.2711	0.08234	-0.4654	-0.07681	0.002898	**	dunnett
Mecamylamine	Criterion (c)	0.67 - Veh	All	-0.06628	0.02853	-0.1336	0.001024	0.05482	.	dunnett
Mecamylamine	Criterion (c)	2 - Veh	All	-0.04676	0.02862	-0.1143	0.02077	0.2465		dunnett
Mecamylamine	Criterion (c)	6 - Veh	All	0.08709	0.03116	0.01356	0.1606	0.01475	*	dunnett
Mecamylamine	Criterion (c)	0.67 - Veh	Distractor Off	-0.04885	0.04218	-0.1484	0.05068	0.5099		dunnett
Mecamylamine	Criterion (c)	2 - Veh	Distractor Off	-0.008124	0.04221	-0.1077	0.09147	0.9853		dunnett
Mecamylamine	Criterion (c)	6 - Veh	Distractor Off	0.09596	0.04572	-0.01191	0.2038	0.09460	.	dunnett
Mecamylamine	Criterion (c)	0.67 - Veh	Distractor On	-0.08371	0.03841	-0.1743	0.006908	0.07824	.	dunnett
Mecamylamine	Criterion (c)	2 - Veh	Distractor On	-0.08539	0.03864	-0.1766	0.005780	0.07273	.	dunnett
Mecamylamine	Criterion (c)	6 - Veh	Distractor On	0.07821	0.04145	-0.01959	0.1760	0.1507		dunnett
Mecamylamine	d' (Dose x Distractor)	0.67 - Veh	Interaction (Off vs On)	0.1460	0.1141	-0.1272	0.4191	0.6024		bonferroni
Mecamylamine	d' (Dose x Distractor)	2 - Veh	Interaction (Off vs On)	-0.01176	0.1144	-0.2857	0.2622	1.000		bonferroni
Mecamylamine	d' (Dose x Distractor)	6 - Veh	Interaction (Off vs On)	-0.1803	0.1222	-0.4729	0.1122	0.4200		bonferroni
Mecamylamine	Criterion (Dose x Distractor)	0.67 - Veh	Interaction (Off vs On)	0.03486	0.05705	-0.1017	0.1714	1.000		bonferroni
Mecamylamine	Criterion (Dose x Distractor)	2 - Veh	Interaction (Off vs On)	0.07727	0.05721	-0.05969	0.2142	0.5305		bonferroni
Mecamylamine	Criterion (Dose x Distractor)	6 - Veh	Interaction (Off vs On)	0.01775	0.06110	-0.1285	0.1640	1.000		bonferroni
Galantamine	d'	0.3 - Veh	All	-0.04274	0.05774	-0.1790	0.09348	0.7736		dunnett
Galantamine	d'	1 - Veh	All	0.05309	0.05845	-0.08482	0.1910	0.6708		dunnett
Galantamine	d'	3 - Veh	All	-0.2402	0.05956	-0.3807	-0.09965	1.640e-04	**	dunnett
Galantamine	d'	0.3 - Veh	Distractor Off	-0.01159	0.08606	-0.2146	0.1915	0.9930		dunnett
Galantamine	d'	1 - Veh	Distractor Off	0.2100	0.08787	0.002681	0.4173	0.04619	*	dunnett
Galantamine	d'	3 - Veh	Distractor Off	-0.2132	0.08876	-0.4226	-0.003779	0.04475	*	dunnett
Galantamine	d'	0.3 - Veh	Distractor On	-0.07390	0.07701	-0.2556	0.1078	0.6379		dunnett
Galantamine	d'	1 - Veh	Distractor On	-0.1038	0.07710	-0.2857	0.07810	0.3945		dunnett
Galantamine	d'	3 - Veh	Distractor On	-0.2672	0.07912	-0.4538	-0.08047	0.002147	**	dunnett
Galantamine	Criterion (c)	0.3 - Veh	All	-0.01846	0.02887	-0.08658	0.04965	0.8292		dunnett
Galantamine	Criterion (c)	1 - Veh	All	0.04042	0.02923	-0.02854	0.1094	0.3736		dunnett
Galantamine	Criterion (c)	3 - Veh	All	0.02561	0.02989	-0.04491	0.09612	0.7033		dunnett
Galantamine	Criterion (c)	0.3 - Veh	Distractor Off	-0.008683	0.04303	-0.1102	0.09285	0.9838		dunnett
Galantamine	Criterion (c)	1 - Veh	Distractor Off	0.07877	0.04393	-0.02489	0.1824	0.1824		dunnett
Galantamine	Criterion (c)	3 - Veh	Distractor Off	0.06414	0.04446	-0.04077	0.1691	0.3407		dunnett
Galantamine	Criterion (c)	0.3 - Veh	Distractor On	-0.02824	0.03850	-0.1191	0.06260	0.7775		dunnett
Galantamine	Criterion (c)	1 - Veh	Distractor On	0.002074	0.03855	-0.08889	0.09303	0.9989		dunnett
Galantamine	Criterion (c)	3 - Veh	Distractor On	-0.01293	0.03962	-0.1064	0.08055	0.9564		dunnett
Galantamine	d' (Dose x Distractor)	0.3 - Veh	Interaction (Off vs On)	0.06231	0.1155	-0.2142	0.3388	1.000		bonferroni
Galantamine	d' (Dose x Distractor)	1 - Veh	Interaction (Off vs On)	0.3138	0.1169	0.03397	0.5937	0.02179	*	bonferroni
Galantamine	d' (Dose x Distractor)	3 - Veh	Interaction (Off vs On)	0.05395	0.1187	-0.2302	0.3381	1.000		bonferroni
Galantamine	Criterion (Dose x Distractor)	0.3 - Veh	Interaction (Off vs On)	0.01956	0.05775	-0.1187	0.1578	1.000		bonferroni
Galantamine	Criterion (Dose x Distractor)	1 - Veh	Interaction (Off vs On)	0.07670	0.05845	-0.06323	0.2166	0.5683		bonferroni
Galantamine	Criterion (Dose x Distractor)	3 - Veh	Interaction (Off vs On)	0.07707	0.05934	-0.06498	0.2191	0.5819		bonferroni
MLA	d'	0.3 - Veh	All	0.1966	0.05881	0.05230	0.3408	0.003189	**	dunnett
MLA	d'	1 - Veh	All	0.1452	0.05864	0.001354	0.2890	0.04704	*	dunnett
MLA	d'	3 - Veh	All	0.1007	0.05842	-0.04262	0.2440	0.2543		dunnett
MLA	d'	0.1 - Veh	All	0.1021	0.05839	-0.04114	0.2453	0.2429		dunnett
MLA	d'	0.3 - Veh	Distractor Off	0.2189	0.08820	0.002564	0.4353	0.04630	*	dunnett
MLA	d'	1 - Veh	Distractor Off	0.2085	0.08798	-0.007354	0.4243	0.06207	.	dunnett
MLA	d'	3 - Veh	Distractor Off	0.09530	0.08732	-0.1189	0.3095	0.6254		dunnett
MLA	d'	0.1 - Veh	Distractor Off	0.07941	0.08710	-0.1342	0.2931	0.7375		dunnett
MLA	d'	0.3 - Veh	Distractor On	0.1742	0.07782	-0.01668	0.3651	0.08575	.	dunnett
MLA	d'	1 - Veh	Distractor On	0.08191	0.07756	-0.1083	0.2722	0.6480		dunnett
MLA	d'	3 - Veh	Distractor On	0.1061	0.07765	-0.08442	0.2965	0.4497		dunnett
MLA	d'	0.1 - Veh	Distractor On	0.1248	0.07783	-0.06614	0.3157	0.3134		dunnett
MLA	Criterion (c)	0.3 - Veh	All	0.1139	0.02940	0.04173	0.1860	4.232e-04	**	dunnett
MLA	Criterion (c)	1 - Veh	All	0.05506	0.02932	-0.01686	0.1270	0.1894		dunnett
MLA	Criterion (c)	3 - Veh	All	0.05882	0.02921	-0.01283	0.1305	0.1430		dunnett
MLA	Criterion (c)	0.1 - Veh	All	0.05812	0.02920	-0.01349	0.1297	0.1502		dunnett
MLA	Criterion (c)	0.3 - Veh	Distractor Off	0.1301	0.04410	0.02193	0.2383	0.01186	*	dunnett
MLA	Criterion (c)	1 - Veh	Distractor Off	0.08260	0.04399	-0.02531	0.1905	0.1896		dunnett
MLA	Criterion (c)	3 - Veh	Distractor Off	0.05487	0.04366	-0.05222	0.1620	0.5185		dunnett
MLA	Criterion (c)	0.1 - Veh	Distractor Off	0.08455	0.04355	-0.02227	0.1914	0.1666		dunnett
MLA	Criterion (c)	0.3 - Veh	Distractor On	0.09759	0.03890	0.002159	0.1930	0.04313	*	dunnett
MLA	Criterion (c)	1 - Veh	Distractor On	0.02752	0.03878	-0.06761	0.1227	0.8469		dunnett
MLA	Criterion (c)	3 - Veh	Distractor On	0.06277	0.03882	-0.03247	0.1580	0.3064		dunnett
MLA	Criterion (c)	0.1 - Veh	Distractor On	0.03170	0.03891	-0.06376	0.1272	0.7930		dunnett
MLA	d' (Dose x Distractor)	0.3 - Veh	Interaction (Off vs On)	0.04472	0.1176	-0.2491	0.3385	1.000		bonferroni
MLA	d' (Dose x Distractor)	1 - Veh	Interaction (Off vs On)	0.1266	0.1173	-0.1664	0.4195	1.000		bonferroni
MLA	d' (Dose x Distractor)	3 - Veh	Interaction (Off vs On)	-0.01076	0.1169	-0.3026	0.2811	1.000		bonferroni
MLA	d' (Dose x Distractor)	0.1 - Veh	Interaction (Off vs On)	-0.04538	0.1168	-0.3372	0.2464	1.000		bonferroni
MLA	Criterion (Dose x Distractor)	0.3 - Veh	Interaction (Off vs On)	0.03253	0.05881	-0.1144	0.1794	1.000		bonferroni
MLA	Criterion (Dose x Distractor)	1 - Veh	Interaction (Off vs On)	0.05508	0.05865	-0.09141	0.2016	1.000		bonferroni
MLA	Criterion (Dose x Distractor)	3 - Veh	Interaction (Off vs On)	-0.007901	0.05843	-0.1538	0.1380	1.000		bonferroni
MLA	Criterion (Dose x Distractor)	0.1 - Veh	Interaction (Off vs On)	0.05285	0.05841	-0.09304	0.1987	1.000		bonferroni
CCMI	d'	1 - Veh	All	0.08970	0.05740	-0.04574	0.2251	0.2794		dunnett
CCMI	d'	0.3 - Veh	All	0.06447	0.05747	-0.07113	0.2001	0.5331		dunnett
CCMI	d'	0.1 - Veh	All	0.01277	0.05731	-0.1224	0.1480	0.9802		dunnett
CCMI	d'	1 - Veh	Distractor Off	0.1293	0.08452	-0.07010	0.3287	0.2953		dunnett
CCMI	d'	0.3 - Veh	Distractor Off	0.1138	0.08458	-0.08578	0.3134	0.3953		dunnett
CCMI	d'	0.1 - Veh	Distractor Off	0.03916	0.08428	-0.1597	0.2380	0.9100		dunnett
CCMI	d'	1 - Veh	Distractor On	0.05010	0.07773	-0.1333	0.2335	0.8266		dunnett
CCMI	d'	0.3 - Veh	Distractor On	0.01516	0.07789	-0.1686	0.1989	0.9850		dunnett
CCMI	d'	0.1 - Veh	Distractor On	-0.01362	0.07771	-0.1970	0.1697	0.9879		dunnett
CCMI	Criterion (c)	1 - Veh	All	0.05422	0.02870	-0.01349	0.1219	0.1500		dunnett
CCMI	Criterion (c)	0.3 - Veh	All	-0.004723	0.02874	-0.07252	0.06308	0.9894		dunnett
CCMI	Criterion (c)	0.1 - Veh	All	0.02753	0.02866	-0.04010	0.09515	0.6375		dunnett
CCMI	Criterion (c)	1 - Veh	Distractor Off	0.06037	0.04226	-0.03933	0.1601	0.3483		dunnett
CCMI	Criterion (c)	0.3 - Veh	Distractor Off	-0.002817	0.04229	-0.1026	0.09696	0.9983		dunnett
CCMI	Criterion (c)	0.1 - Veh	Distractor Off	0.04681	0.04214	-0.05262	0.1462	0.5401		dunnett
CCMI	Criterion (c)	1 - Veh	Distractor On	0.04808	0.03886	-0.04362	0.1398	0.4602		dunnett
CCMI	Criterion (c)	0.3 - Veh	Distractor On	-0.006628	0.03894	-0.09852	0.08526	0.9886		dunnett
CCMI	Criterion (c)	0.1 - Veh	Distractor On	0.008242	0.03886	-0.08345	0.09994	0.9821		dunnett
CCMI	d' (Dose x Distractor)	1 - Veh	Interaction (Off vs On)	0.07921	0.1148	-0.1957	0.3541	1.000		bonferroni
CCMI	d' (Dose x Distractor)	0.3 - Veh	Interaction (Off vs On)	0.09863	0.1150	-0.1767	0.3740	1.000		bonferroni
CCMI	d' (Dose x Distractor)	0.1 - Veh	Interaction (Off vs On)	0.05278	0.1147	-0.2217	0.3273	1.000		bonferroni
CCMI	Criterion (Dose x Distractor)	1 - Veh	Interaction (Off vs On)	0.01229	0.05742	-0.1252	0.1498	1.000		bonferroni
CCMI	Criterion (Dose x Distractor)	0.3 - Veh	Interaction (Off vs On)	0.003812	0.05751	-0.1339	0.1415	1.000		bonferroni
CCMI	Criterion (Dose x Distractor)	0.1 - Veh	Interaction (Off vs On)	0.03857	0.05733	-0.09867	0.1758	1.000		bonferroni
CCMI-2	d'	0.3 - Veh	All	0.03480	0.05725	-0.1003	0.1699	0.8455		dunnett
CCMI-2	d'	1 - Veh	All	-0.04711	0.05741	-0.1826	0.08834	0.7257		dunnett
CCMI-2	d'	1.8 - Veh	All	-0.06205	0.05695	-0.1964	0.07233	0.5539		dunnett
CCMI-2	d'	0.3 - Veh	Distractor Off	0.09724	0.08501	-0.1033	0.2978	0.5188		dunnett
CCMI-2	d'	1 - Veh	Distractor Off	-0.02545	0.08511	-0.2263	0.1753	0.9636		dunnett
CCMI-2	d'	1.8 - Veh	Distractor Off	-0.03708	0.08456	-0.2366	0.1624	0.9200		dunnett
CCMI-2	d'	0.3 - Veh	Distractor On	-0.02765	0.07672	-0.2087	0.1534	0.9465		dunnett
CCMI-2	d'	1 - Veh	Distractor On	-0.06877	0.07705	-0.2506	0.1130	0.6808		dunnett
CCMI-2	d'	1.8 - Veh	Distractor On	-0.08701	0.07627	-0.2670	0.09295	0.5208		dunnett
CCMI-2	Criterion (c)	0.3 - Veh	All	0.03300	0.02863	-0.03455	0.1005	0.5134		dunnett
CCMI-2	Criterion (c)	1 - Veh	All	-0.005647	0.02871	-0.07338	0.06208	0.9847		dunnett
CCMI-2	Criterion (c)	1.8 - Veh	All	0.1672	0.02848	0.1000	0.2344	1.300e-08	**	dunnett
CCMI-2	Criterion (c)	0.3 - Veh	Distractor Off	0.01583	0.04250	-0.08445	0.1161	0.9427		dunnett
CCMI-2	Criterion (c)	1 - Veh	Distractor Off	-0.01655	0.04255	-0.1169	0.08384	0.9374		dunnett
CCMI-2	Criterion (c)	1.8 - Veh	Distractor Off	0.1684	0.04228	0.06865	0.2682	2.019e-04	**	dunnett
CCMI-2	Criterion (c)	0.3 - Veh	Distractor On	0.05016	0.03836	-0.04035	0.1407	0.4175		dunnett
CCMI-2	Criterion (c)	1 - Veh	Distractor On	0.005252	0.03853	-0.08565	0.09615	0.9928		dunnett
CCMI-2	Criterion (c)	1.8 - Veh	Distractor On	0.1660	0.03814	0.07601	0.2560	4.016e-05	**	dunnett
CCMI-2	d' (Dose x Distractor)	0.3 - Veh	Interaction (Off vs On)	0.1249	0.1145	-0.1492	0.3990	0.8261		bonferroni
CCMI-2	d' (Dose x Distractor)	1 - Veh	Interaction (Off vs On)	0.04332	0.1148	-0.2315	0.3181	1.000		bonferroni
CCMI-2	d' (Dose x Distractor)	1.8 - Veh	Interaction (Off vs On)	0.04993	0.1138	-0.2226	0.3225	1.000		bonferroni
CCMI-2	Criterion (Dose x Distractor)	0.3 - Veh	Interaction (Off vs On)	-0.03433	0.05725	-0.1714	0.1027	1.000		bonferroni
CCMI-2	Criterion (Dose x Distractor)	1 - Veh	Interaction (Off vs On)	-0.02180	0.05739	-0.1592	0.1156	1.000		bonferroni
CCMI-2	Criterion (Dose x Distractor)	1.8 - Veh	Interaction (Off vs On)	0.002420	0.05692	-0.1338	0.1387	1.000		bonferroni
Scopolamine	d'	0.03 - Veh	All	-0.09761	0.05898	-0.2368	0.04155	0.2372		dunnett
Scopolamine	d'	0.1 - Veh	All	-0.1729	0.06003	-0.3146	-0.03132	0.01132	*	dunnett
Scopolamine	d'	0.056 - Veh	All	-0.05073	0.05900	-0.1899	0.08847	0.7014		dunnett
Scopolamine	d'	0.03 - Veh	Distractor Off	-0.09516	0.08729	-0.3011	0.1108	0.5534		dunnett
Scopolamine	d'	0.1 - Veh	Distractor Off	-0.1818	0.08854	-0.3907	0.02712	0.1050		dunnett
Scopolamine	d'	0.056 - Veh	Distractor Off	-0.07189	0.08702	-0.2772	0.1334	0.7223		dunnett
Scopolamine	d'	0.03 - Veh	Distractor On	-0.1001	0.07912	-0.2867	0.08662	0.4433		dunnett
Scopolamine	d'	0.1 - Veh	Distractor On	-0.1641	0.08073	-0.3546	0.02636	0.1099		dunnett
Scopolamine	d'	0.056 - Veh	Distractor On	-0.02957	0.07939	-0.2169	0.1577	0.9428		dunnett
Scopolamine	Criterion (c)	0.03 - Veh	All	0.08419	0.02953	0.01452	0.1539	0.01242	*	dunnett
Scopolamine	Criterion (c)	0.1 - Veh	All	0.08838	0.03005	0.01749	0.1593	0.009360	**	dunnett
Scopolamine	Criterion (c)	0.056 - Veh	All	0.1372	0.02952	0.06750	0.2068	1.013e-05	**	dunnett
Scopolamine	Criterion (c)	0.03 - Veh	Distractor Off	0.04399	0.04367	-0.05904	0.1470	0.6071		dunnett
Scopolamine	Criterion (c)	0.1 - Veh	Distractor Off	0.06074	0.04429	-0.04377	0.1652	0.3803		dunnett
Scopolamine	Criterion (c)	0.056 - Veh	Distractor Off	0.1189	0.04353	0.01624	0.2216	0.01777	*	dunnett
Scopolamine	Criterion (c)	0.03 - Veh	Distractor On	0.1244	0.03959	0.03098	0.2178	0.004862	**	dunnett
Scopolamine	Criterion (c)	0.1 - Veh	Distractor On	0.1160	0.04038	0.02075	0.2113	0.01160	*	dunnett
Scopolamine	Criterion (c)	0.056 - Veh	Distractor On	0.1554	0.03971	0.06168	0.2491	2.706e-04	**	dunnett
Scopolamine	d' (Dose x Distractor)	0.03 - Veh	Interaction (Off vs On)	0.004899	0.1177	-0.2768	0.2866	1.000		bonferroni
Scopolamine	d' (Dose x Distractor)	0.1 - Veh	Interaction (Off vs On)	-0.01767	0.1196	-0.3039	0.2686	1.000		bonferroni
Scopolamine	d' (Dose x Distractor)	0.056 - Veh	Interaction (Off vs On)	-0.04232	0.1176	-0.3238	0.2392	1.000		bonferroni
Scopolamine	Criterion (Dose x Distractor)	0.03 - Veh	Interaction (Off vs On)	-0.08039	0.05883	-0.2212	0.06043	0.5152		bonferroni
Scopolamine	Criterion (Dose x Distractor)	0.1 - Veh	Interaction (Off vs On)	-0.05529	0.05978	-0.1984	0.08783	1.000		bonferroni
Scopolamine	Criterion (Dose x Distractor)	0.056 - Veh	Interaction (Off vs On)	-0.03644	0.05879	-0.1772	0.1043	1.000		bonferroni
SSR-180,711	d'	10 - Veh	All	-0.1266	0.05812	-0.2637	0.01051	0.07843	.	dunnett
SSR-180,711	d'	1 - Veh	All	-0.02913	0.05723	-0.1642	0.1059	0.8916		dunnett
SSR-180,711	d'	3 - Veh	All	-0.01062	0.05717	-0.1455	0.1243	0.9864		dunnett
SSR-180,711	d'	10 - Veh	Distractor Off	-0.2262	0.08578	-0.4286	-0.02378	0.02350	*	dunnett
SSR-180,711	d'	1 - Veh	Distractor Off	-0.05360	0.08480	-0.2537	0.1465	0.8331		dunnett
SSR-180,711	d'	3 - Veh	Distractor Off	-0.03331	0.08488	-0.2336	0.1670	0.9363		dunnett
SSR-180,711	d'	10 - Veh	Distractor On	-0.02704	0.07819	-0.2115	0.1574	0.9509		dunnett
SSR-180,711	d'	1 - Veh	Distractor On	-0.004672	0.07689	-0.1861	0.1767	0.9986		dunnett
SSR-180,711	d'	3 - Veh	Distractor On	0.01207	0.07663	-0.1687	0.1929	0.9903		dunnett
SSR-180,711	Criterion (c)	10 - Veh	All	0.1068	0.02912	0.03813	0.1755	7.184e-04	**	dunnett
SSR-180,711	Criterion (c)	1 - Veh	All	-0.02602	0.02862	-0.09353	0.04150	0.6703		dunnett
SSR-180,711	Criterion (c)	3 - Veh	All	0.02804	0.02858	-0.03939	0.09548	0.6240		dunnett
SSR-180,711	Criterion (c)	10 - Veh	Distractor Off	0.1649	0.04293	0.06366	0.2662	3.609e-04	**	dunnett
SSR-180,711	Criterion (c)	1 - Veh	Distractor Off	-0.02399	0.04240	-0.1240	0.07605	0.8660		dunnett
SSR-180,711	Criterion (c)	3 - Veh	Distractor Off	0.03883	0.04244	-0.06129	0.1390	0.6666		dunnett
SSR-180,711	Criterion (c)	10 - Veh	Distractor On	0.04871	0.03913	-0.04363	0.1410	0.4556		dunnett
SSR-180,711	Criterion (c)	1 - Veh	Distractor On	-0.02804	0.03844	-0.1187	0.06266	0.7798		dunnett
SSR-180,711	Criterion (c)	3 - Veh	Distractor On	0.01726	0.03831	-0.07313	0.1077	0.9154		dunnett
SSR-180,711	d' (Dose x Distractor)	10 - Veh	Interaction (Off vs On)	-0.1991	0.1159	-0.4766	0.07833	0.2573		bonferroni
SSR-180,711	d' (Dose x Distractor)	1 - Veh	Interaction (Off vs On)	-0.04892	0.1145	-0.3230	0.2251	1.000		bonferroni
SSR-180,711	d' (Dose x Distractor)	3 - Veh	Interaction (Off vs On)	-0.04538	0.1144	-0.3192	0.2284	1.000		bonferroni
SSR-180,711	Criterion (Dose x Distractor)	10 - Veh	Interaction (Off vs On)	0.1162	0.05795	-0.02248	0.2550	0.1346		bonferroni
SSR-180,711	Criterion (Dose x Distractor)	1 - Veh	Interaction (Off vs On)	0.004051	0.05724	-0.1330	0.1411	1.000		bonferroni
SSR-180,711	Criterion (Dose x Distractor)	3 - Veh	Interaction (Off vs On)	0.02157	0.05718	-0.1153	0.1585	1.000		bonferroni
VU0467154	d'	3 - Veh	All	-0.06137	0.05646	-0.1946	0.07184	0.5554		dunnett
VU0467154	d'	1 - Veh	All	0.05899	0.05672	-0.07484	0.1928	0.5859		dunnett
VU0467154	d'	0.3 - Veh	All	-0.1140	0.05664	-0.2477	0.01964	0.1150		dunnett
VU0467154	d'	3 - Veh	Distractor Off	-0.06746	0.08315	-0.2636	0.1287	0.7313		dunnett
VU0467154	d'	1 - Veh	Distractor Off	0.1064	0.08374	-0.09119	0.3040	0.4398		dunnett
VU0467154	d'	0.3 - Veh	Distractor Off	-0.1012	0.08338	-0.2979	0.09556	0.4750		dunnett
VU0467154	d'	3 - Veh	Distractor On	-0.05528	0.07628	-0.2353	0.1247	0.7825		dunnett
VU0467154	d'	1 - Veh	Distractor On	0.01159	0.07637	-0.1686	0.1918	0.9910		dunnett
VU0467154	d'	0.3 - Veh	Distractor On	-0.1269	0.07653	-0.3074	0.05371	0.2360		dunnett
VU0467154	Criterion (c)	3 - Veh	All	0.02079	0.02824	-0.04583	0.08741	0.7759		dunnett
VU0467154	Criterion (c)	1 - Veh	All	0.03160	0.02837	-0.03533	0.09854	0.5380		dunnett
VU0467154	Criterion (c)	0.3 - Veh	All	-0.02008	0.02833	-0.08693	0.04677	0.7916		dunnett
VU0467154	Criterion (c)	3 - Veh	Distractor Off	-0.02139	0.04158	-0.1195	0.07671	0.8893		dunnett
VU0467154	Criterion (c)	1 - Veh	Distractor Off	0.04761	0.04187	-0.05119	0.1464	0.5233		dunnett
VU0467154	Criterion (c)	0.3 - Veh	Distractor Off	-0.06410	0.04170	-0.1625	0.03428	0.2917		dunnett
VU0467154	Criterion (c)	3 - Veh	Distractor On	0.06297	0.03814	-0.02703	0.1530	0.2390		dunnett
VU0467154	Criterion (c)	1 - Veh	Distractor On	0.01560	0.03819	-0.07451	0.1057	0.9308		dunnett
VU0467154	Criterion (c)	0.3 - Veh	Distractor On	0.02394	0.03827	-0.06635	0.1142	0.8364		dunnett
VU0467154	d' (Dose x Distractor)	3 - Veh	Interaction (Off vs On)	-0.01218	0.1128	-0.2821	0.2578	1.000		bonferroni
VU0467154	d' (Dose x Distractor)	1 - Veh	Interaction (Off vs On)	0.09481	0.1132	-0.1762	0.3659	1.000		bonferroni
VU0467154	d' (Dose x Distractor)	0.3 - Veh	Interaction (Off vs On)	0.02569	0.1131	-0.2450	0.2963	1.000		bonferroni
VU0467154	Criterion (Dose x Distractor)	3 - Veh	Interaction (Off vs On)	-0.08435	0.05638	-0.2193	0.05061	0.4038		bonferroni
VU0467154	Criterion (Dose x Distractor)	1 - Veh	Interaction (Off vs On)	0.03202	0.05661	-0.1035	0.1675	1.000		bonferroni
VU0467154	Criterion (Dose x Distractor)	0.3 - Veh	Interaction (Off vs On)	-0.08805	0.05653	-0.2234	0.04728	0.3580		bonferroni
Tolcapone	d'	30 - Veh	All	-0.03928	0.05868	-0.1697	0.09111	0.7186		dunnett
Tolcapone	d'	10 - Veh	All	-0.01492	0.05891	-0.1458	0.1160	0.9422		dunnett
Tolcapone	d'	30 - Veh	Distractor Off	-0.1123	0.08794	-0.3077	0.08311	0.3419		dunnett
Tolcapone	d'	10 - Veh	Distractor Off	-0.1138	0.08850	-0.3105	0.08278	0.3368		dunnett
Tolcapone	d'	30 - Veh	Distractor On	0.03373	0.07780	-0.1391	0.2066	0.8587		dunnett
Tolcapone	d'	10 - Veh	Distractor On	0.08402	0.07784	-0.08893	0.2570	0.4548		dunnett
Tolcapone	Criterion (c)	30 - Veh	All	-0.06122	0.02934	-0.1264	0.003975	0.06959	.	dunnett
Tolcapone	Criterion (c)	10 - Veh	All	0.01611	0.02945	-0.04933	0.08154	0.7945		dunnett
Tolcapone	Criterion (c)	30 - Veh	Distractor Off	-0.03350	0.04396	-0.1312	0.06417	0.6585		dunnett
Tolcapone	Criterion (c)	10 - Veh	Distractor Off	0.08586	0.04424	-0.01245	0.1842	0.09735	.	dunnett
Tolcapone	Criterion (c)	30 - Veh	Distractor On	-0.08893	0.03890	-0.1753	-0.002509	0.04245	*	dunnett
Tolcapone	Criterion (c)	10 - Veh	Distractor On	-0.05364	0.03892	-0.1401	0.03283	0.2906		dunnett
Tolcapone	d' (Dose x Distractor)	30 - Veh	Interaction (Off vs On)	-0.1460	0.1175	-0.4093	0.1173	0.4277		bonferroni
Tolcapone	d' (Dose x Distractor)	10 - Veh	Interaction (Off vs On)	-0.1979	0.1179	-0.4621	0.06642	0.1867		bonferroni
Tolcapone	Criterion (Dose x Distractor)	30 - Veh	Interaction (Off vs On)	0.05542	0.05871	-0.07617	0.1870	0.6903		bonferroni
Tolcapone	Criterion (Dose x Distractor)	10 - Veh	Interaction (Off vs On)	0.1395	0.05895	0.007379	0.2716	0.03591	*	bonferroni

### Sheet: Raw Model Coefficients
Drug	Term	Estimate	Std. Error	z value	p value
Mecamylamine	dose0.67	0.08505	0.05109	1.665	0.09599
Mecamylamine	signal_c:dose0.67	-0.0006336	0.08436	-0.007511	0.9940
Mecamylamine	dose0.67:distractorYes	0.03486	0.05705	0.6111	0.5411
Mecamylamine	dose0.67:sexMale	-0.07239	0.05648	-1.282	0.1999
Mecamylamine	signal_c:dose0.67:distractorYes	-0.1460	0.1141	-1.279	0.2008
Mecamylamine	dose2	0.02025	0.05130	0.3948	0.6930
Mecamylamine	signal_c:dose2	-0.1102	0.08440	-1.306	0.1916
Mecamylamine	dose2:distractorYes	0.07727	0.05721	1.351	0.1768
Mecamylamine	dose2:sexMale	-0.02426	0.05668	-0.4280	0.6687
Mecamylamine	signal_c:dose2:distractorYes	0.01176	0.1144	0.1027	0.9182
Mecamylamine	signal_c:duration_f3	-2.003	0.07181	-27.90	3.002e-171
Mecamylamine	dose6	-0.1466	0.05753	-2.547	0.01086
Mecamylamine	signal_c:dose6	-0.4514	0.09085	-4.969	6.722e-07
Mecamylamine	dose6:distractorYes	0.01775	0.06110	0.2906	0.7714
Mecamylamine	signal_c:duration_f6	-1.370	0.07284	-18.81	6.049e-79
Mecamylamine	dose6:sexMale	0.1012	0.06150	1.645	0.09993
Mecamylamine	signal_c:dose6:distractorYes	0.1803	0.1222	1.476	0.1400
Mecamylamine	(Intercept)	0.4392	0.07192	6.107	1.018e-09
Mecamylamine	signal_c	1.704	0.09341	18.24	2.382e-74
Mecamylamine	distractorYes	0.1738	0.04028	4.316	1.591e-05
Mecamylamine	sexMale	0.01691	0.09377	0.1803	0.8569
Mecamylamine	signal_c:distractorYes	-0.5740	0.08057	-7.124	1.047e-12
Mecamylamine	signal_c:sexMale	0.1182	0.09837	1.201	0.2296
Galantamine	dose0.3	0.05340	0.05137	1.039	0.2986
Galantamine	signal_c:dose0.3	-0.01159	0.08606	-0.1346	0.8929
Galantamine	dose0.3:distractorYes	0.01956	0.05775	0.3387	0.7348
Galantamine	dose0.3:sexMale	-0.08942	0.05701	-1.568	0.1168
Galantamine	signal_c:dose0.3:distractorYes	-0.06231	0.1155	-0.5395	0.5896
Galantamine	dose1	-0.09929	0.05241	-1.895	0.05813
Galantamine	signal_c:dose1	0.2100	0.08787	2.390	0.01685
Galantamine	dose1:distractorYes	0.07670	0.05845	1.312	0.1894
Galantamine	dose1:sexMale	0.04105	0.05747	0.7142	0.4751
Galantamine	signal_c:dose1:distractorYes	-0.3138	0.1169	-2.685	0.007263
Galantamine	dose3	-0.1116	0.05439	-2.052	0.04022
Galantamine	signal_c:dose3	-0.2132	0.08876	-2.402	0.01631
Galantamine	dose3:distractorYes	0.07707	0.05934	1.299	0.1940
Galantamine	signal_c:duration_f3	-2.566	0.07389	-34.72	3.559e-264
Galantamine	dose3:sexMale	0.09489	0.05894	1.610	0.1074
Galantamine	signal_c:dose3:distractorYes	-0.05395	0.1187	-0.4546	0.6494
Galantamine	signal_c:duration_f6	-1.820	0.07425	-24.52	9.335e-133
Galantamine	(Intercept)	0.3718	0.1076	3.457	5.463e-04
Galantamine	signal_c	1.996	0.09952	20.06	1.736e-89
Galantamine	distractorYes	0.2617	0.04093	6.394	1.618e-10
Galantamine	sexMale	0.01081	0.1475	0.07329	0.9416
Galantamine	signal_c:distractorYes	-0.5739	0.08186	-7.011	2.374e-12
Galantamine	signal_c:sexMale	0.1815	0.1088	1.668	0.09524
MLA	dose0.1	-0.08138	0.05210	-1.562	0.1183
MLA	signal_c:dose0.1	0.07941	0.08710	0.9117	0.3619
MLA	dose0.1:distractorYes	0.05285	0.05841	0.9048	0.3656
MLA	dose0.1:sexMale	-0.006338	0.05748	-0.1103	0.9122
MLA	signal_c:dose0.1:distractorYes	0.04538	0.1168	0.3884	0.6977
MLA	dose0.3	-0.06373	0.05254	-1.213	0.2251
MLA	signal_c:dose0.3	0.2189	0.08820	2.482	0.01306
MLA	dose0.3:distractorYes	0.03253	0.05881	0.5530	0.5802
MLA	dose0.3:sexMale	-0.1328	0.05771	-2.301	0.02140
MLA	signal_c:dose0.3:distractorYes	-0.04472	0.1176	-0.3802	0.7038
MLA	dose1	-0.07306	0.05250	-1.392	0.1640
MLA	signal_c:dose1	0.2085	0.08798	2.369	0.01781
MLA	dose1:distractorYes	0.05508	0.05865	0.9391	0.3477
MLA	dose1:sexMale	-0.01908	0.05760	-0.3312	0.7405
MLA	signal_c:dose1:distractorYes	-0.1266	0.1173	-1.079	0.2807
MLA	dose3	0.008893	0.05218	0.1704	0.8647
MLA	signal_c:dose3	0.09530	0.08732	1.091	0.2751
MLA	dose3:distractorYes	-0.007901	0.05843	-0.1352	0.8924
MLA	signal_c:duration_f3	-2.316	0.06318	-36.66	3.196e-294
MLA	dose3:sexMale	-0.1275	0.05747	-2.219	0.02649
MLA	signal_c:dose3:distractorYes	0.01076	0.1169	0.09204	0.9267
MLA	signal_c:duration_f6	-1.525	0.06299	-24.21	1.816e-129
MLA	(Intercept)	0.2920	0.1474	1.981	0.04758
MLA	signal_c	1.766	0.1146	15.41	1.427e-53
MLA	distractorYes	0.1887	0.04114	4.585	4.531e-06
MLA	sexMale	-0.04039	0.2053	-0.1967	0.8441
MLA	signal_c:distractorYes	-0.6400	0.08229	-7.777	7.404e-15
MLA	signal_c:sexMale	0.1497	0.1360	1.101	0.2710
CCMI	dose0.1	0.01519	0.05120	0.2968	0.7667
CCMI	signal_c:dose0.1	0.03916	0.08428	0.4646	0.6422
CCMI	dose0.1:distractorYes	0.03857	0.05733	0.6728	0.5011
CCMI	dose0.1:sexMale	-0.1240	0.05685	-2.181	0.02916
CCMI	signal_c:dose0.1:distractorYes	-0.05278	0.1147	-0.4603	0.6453
CCMI	dose0.3	-0.02143	0.05130	-0.4177	0.6762
CCMI	signal_c:dose0.3	0.1138	0.08458	1.345	0.1785
CCMI	dose0.3:distractorYes	0.003812	0.05751	0.06628	0.9472
CCMI	dose0.3:sexMale	0.04849	0.05704	0.8500	0.3953
CCMI	signal_c:dose0.3:distractorYes	-0.09863	0.1150	-0.8575	0.3912
CCMI	dose1	-0.09395	0.05119	-1.835	0.06648
CCMI	signal_c:dose1	0.1293	0.08452	1.530	0.1260
CCMI	dose1:distractorYes	0.01229	0.05742	0.2141	0.8304
CCMI	dose1:sexMale	0.06716	0.05693	1.180	0.2381
CCMI	signal_c:dose1:distractorYes	-0.07921	0.1148	-0.6897	0.4904
CCMI	signal_c:duration_f3	-2.191	0.07126	-30.74	1.681e-207
CCMI	signal_c:duration_f6	-1.246	0.07312	-17.05	3.654e-65
CCMI	(Intercept)	0.4629	0.07747	5.975	2.303e-09
CCMI	signal_c	1.625	0.1008	16.12	1.975e-58
CCMI	distractorYes	0.2312	0.04053	5.704	1.168e-08
CCMI	sexMale	0.04730	0.1021	0.4635	0.6430
CCMI	signal_c:distractorYes	-0.5240	0.08106	-6.464	1.023e-10
CCMI	signal_c:sexMale	0.1615	0.1115	1.448	0.1476
CCMI-2	dose0.3	-0.008452	0.05123	-0.1650	0.8689
CCMI-2	signal_c:dose0.3	0.09724	0.08501	1.144	0.2526
CCMI-2	dose0.3:distractorYes	-0.03433	0.05725	-0.5996	0.5488
CCMI-2	dose0.3:sexMale	-0.01476	0.05670	-0.2604	0.7946
CCMI-2	signal_c:dose0.3:distractorYes	-0.1249	0.1145	-1.091	0.2754
CCMI-2	dose1	-0.02372	0.05145	-0.4611	0.6447
CCMI-2	signal_c:dose1	-0.02545	0.08511	-0.2991	0.7649
CCMI-2	dose1:distractorYes	-0.02180	0.05739	-0.3799	0.7041
CCMI-2	dose1:sexMale	0.08053	0.05690	1.415	0.1570
CCMI-2	signal_c:dose1:distractorYes	-0.04332	0.1148	-0.3774	0.7059
CCMI-2	dose1.8	-0.1699	0.05089	-3.338	8.442e-04
CCMI-2	signal_c:dose1.8	-0.03708	0.08456	-0.4385	0.6610
CCMI-2	dose1.8:distractorYes	0.002420	0.05692	0.04251	0.9661
CCMI-2	dose1.8:sexMale	0.002887	0.05626	0.05132	0.9591
CCMI-2	signal_c:dose1.8:distractorYes	-0.04993	0.1138	-0.4386	0.6610
CCMI-2	signal_c:duration_f3	-2.275	0.07038	-32.32	3.235e-229
CCMI-2	signal_c:duration_f6	-1.427	0.07145	-19.98	8.744e-89
CCMI-2	(Intercept)	0.4943	0.09387	5.266	1.396e-07
CCMI-2	signal_c	1.751	0.09245	18.94	5.361e-80
CCMI-2	distractorYes	0.1439	0.04069	3.538	4.031e-04
CCMI-2	sexMale	0.03568	0.1275	0.2798	0.7796
CCMI-2	signal_c:distractorYes	-0.5331	0.08137	-6.551	5.710e-11
CCMI-2	signal_c:sexMale	0.1497	0.09646	1.552	0.1206
Scopolamine	dose0.03	-0.07772	0.05307	-1.465	0.1430
Scopolamine	signal_c:dose0.03	-0.09516	0.08729	-1.090	0.2756
Scopolamine	dose0.03:distractorYes	-0.08039	0.05883	-1.367	0.1717
Scopolamine	dose0.03:sexMale	0.06747	0.05831	1.157	0.2473
Scopolamine	signal_c:dose0.03:distractorYes	-0.004899	0.1177	-0.04164	0.9668
Scopolamine	dose0.056	-0.1831	0.05263	-3.479	5.024e-04
Scopolamine	signal_c:dose0.056	-0.07189	0.08702	-0.8261	0.4087
Scopolamine	dose0.056:distractorYes	-0.03644	0.05879	-0.6198	0.5354
Scopolamine	dose0.056:sexMale	0.1284	0.05834	2.201	0.02777
Scopolamine	signal_c:dose0.056:distractorYes	0.04232	0.1176	0.3599	0.7189
Scopolamine	dose0.1	-0.07511	0.05322	-1.411	0.1581
Scopolamine	signal_c:dose0.1	-0.1818	0.08854	-2.053	0.04006
Scopolamine	dose0.1:distractorYes	-0.05529	0.05978	-0.9248	0.3551
Scopolamine	dose0.1:sexMale	0.02876	0.05937	0.4843	0.6281
Scopolamine	signal_c:dose0.1:distractorYes	0.01767	0.1196	0.1478	0.8825
Scopolamine	signal_c:duration_f3	-1.854	0.07124	-26.02	2.908e-149
Scopolamine	signal_c:duration_f6	-1.208	0.07211	-16.76	4.953e-63
Scopolamine	(Intercept)	0.4190	0.09313	4.499	6.821e-06
Scopolamine	signal_c	1.549	0.09508	16.29	1.071e-59
Scopolamine	distractorYes	0.1992	0.04045	4.924	8.480e-07
Scopolamine	sexMale	0.05826	0.1248	0.4668	0.6406
Scopolamine	signal_c:distractorYes	-0.4723	0.08090	-5.838	5.284e-09
Scopolamine	signal_c:sexMale	0.06008	0.1018	0.5900	0.5552
SSR-180,711	dose1	0.03335	0.05098	0.6542	0.5130
SSR-180,711	signal_c:dose1	-0.05360	0.08480	-0.6320	0.5274
SSR-180,711	dose1:distractorYes	0.004051	0.05724	0.07079	0.9436
SSR-180,711	dose1:sexMale	-0.01872	0.05672	-0.3300	0.7414
SSR-180,711	signal_c:dose1:distractorYes	0.04892	0.1145	0.4274	0.6691
SSR-180,711	dose3	-0.06757	0.05100	-1.325	0.1852
SSR-180,711	signal_c:dose3	-0.03331	0.08488	-0.3924	0.6947
SSR-180,711	dose3:distractorYes	0.02157	0.05718	0.3772	0.7060
SSR-180,711	signal_c:duration_f3	-2.148	0.07167	-29.96	2.865e-197
SSR-180,711	dose3:sexMale	0.05749	0.05662	1.015	0.3100
SSR-180,711	signal_c:dose3:distractorYes	0.04538	0.1144	0.3968	0.6915
SSR-180,711	signal_c:duration_f6	-1.396	0.07292	-19.15	9.603e-82
SSR-180,711	dose10	-0.2049	0.05242	-3.909	9.271e-05
SSR-180,711	signal_c:dose10	-0.2262	0.08578	-2.637	0.008374
SSR-180,711	dose10:distractorYes	0.1162	0.05795	2.006	0.04486
SSR-180,711	dose10:sexMale	0.07994	0.05764	1.387	0.1655
SSR-180,711	signal_c:dose10:distractorYes	0.1991	0.1159	1.718	0.08576
SSR-180,711	(Intercept)	0.5521	0.09578	5.764	8.191e-09
SSR-180,711	signal_c	1.785	0.09607	18.58	4.565e-77
SSR-180,711	distractorYes	0.1317	0.04036	3.263	0.001103
SSR-180,711	sexMale	0.04008	0.1305	0.3070	0.7588
SSR-180,711	signal_c:distractorYes	-0.7201	0.08072	-8.921	4.627e-19
SSR-180,711	signal_c:sexMale	0.09243	0.1040	0.8891	0.3739
VU0467154	dose0.3	0.08690	0.05047	1.722	0.08509
VU0467154	signal_c:dose0.3	-0.1012	0.08338	-1.213	0.2250
VU0467154	dose0.3:distractorYes	-0.08805	0.05653	-1.558	0.1193
VU0467154	dose0.3:sexMale	-0.04560	0.05603	-0.8137	0.4158
VU0467154	signal_c:dose0.3:distractorYes	-0.02569	0.1131	-0.2272	0.8203
VU0467154	dose1	-0.09538	0.05043	-1.891	0.05858
VU0467154	signal_c:dose1	0.1064	0.08374	1.271	0.2039
VU0467154	dose1:distractorYes	0.03202	0.05661	0.5656	0.5717
VU0467154	dose1:sexMale	0.09553	0.05607	1.704	0.08843
VU0467154	signal_c:dose1:distractorYes	-0.09481	0.1132	-0.8374	0.4024
VU0467154	dose3	0.07222	0.05016	1.440	0.1499
VU0467154	signal_c:dose3	-0.06746	0.08315	-0.8113	0.4172
VU0467154	dose3:distractorYes	-0.08435	0.05638	-1.496	0.1346
VU0467154	signal_c:duration_f3	-1.970	0.06774	-29.08	7.143e-186
VU0467154	dose3:sexMale	-0.1017	0.05582	-1.821	0.06854
VU0467154	signal_c:dose3:distractorYes	0.01218	0.1128	0.1080	0.9140
VU0467154	signal_c:duration_f6	-1.237	0.06896	-17.94	5.739e-72
VU0467154	(Intercept)	0.4057	0.07526	5.391	6.988e-08
VU0467154	signal_c	1.586	0.1038	15.28	9.851e-53
VU0467154	distractorYes	0.2027	0.04025	5.037	4.734e-07
VU0467154	sexMale	0.06298	0.1003	0.6282	0.5299
VU0467154	signal_c:distractorYes	-0.5775	0.08051	-7.173	7.318e-13
VU0467154	signal_c:sexMale	0.1049	0.1189	0.8824	0.3776
Tolcapone	signal_c:duration_f3	-2.193	0.07947	-27.60	1.067e-167
Tolcapone	signal_c:duration_f6	-1.435	0.07924	-18.10	3.041e-73
Tolcapone	dose10	-0.08736	0.05275	-1.656	0.09771
Tolcapone	signal_c:dose10	-0.1138	0.08850	-1.286	0.1983
Tolcapone	dose10:distractorYes	0.1395	0.05895	2.367	0.01795
Tolcapone	dose10:sexMale	0.003006	0.05751	0.05227	0.9583
Tolcapone	signal_c:dose10:distractorYes	0.1979	0.1179	1.678	0.09333
Tolcapone	dose30	0.04489	0.05248	0.8554	0.3924
Tolcapone	signal_c:dose30	-0.1123	0.08794	-1.277	0.2017
Tolcapone	dose30:distractorYes	0.05542	0.05871	0.9440	0.3452
Tolcapone	dose30:sexMale	-0.02277	0.05749	-0.3961	0.6921
Tolcapone	signal_c:dose30:distractorYes	0.1460	0.1175	1.243	0.2138
Tolcapone	(Intercept)	0.2051	0.1525	1.345	0.1786
Tolcapone	signal_c	1.921	0.09717	19.77	5.162e-87
Tolcapone	distractorYes	0.1420	0.04168	3.407	6.570e-04
Tolcapone	sexMale	-0.03502	0.2122	-0.1650	0.8689
Tolcapone	signal_c:distractorYes	-0.8449	0.08342	-10.13	4.098e-24
Tolcapone	signal_c:sexMale	0.1794	0.1035	1.734	0.08287

### Sheet: Legend
Item	Description
Sheet descriptions
Estimates sheet	Estimated marginal means (criterion) and trends (d') from probit-link GLMMs, extracted via emmeans/emtrends. These are the model-predicted values at each dose level, averaged over covariates (sex, duration). Values in the 'All' distractor condition are marginal across distractor levels; values at each distractor level are conditional estimates.
Contrasts sheet	Pairwise comparisons of each dose against vehicle, derived from the estimated marginal means/trends. Dunnett correction is applied for main effects and distractor-conditional contrasts; Bonferroni correction is applied for dose x distractor interaction contrasts.
Raw Model Coefficients sheet	Fixed-effect coefficients from the probit-link GLMM, including intercept, main effects, and interaction terms with their standard errors, z-values, and p-values.
Column definitions
SE	Standard error of the estimate
CI Lower / CI Upper	95% confidence interval bounds
Raw p	Uncorrected p-value for contrasts
Corrected p	Corrected p-value for contrasts
Correction	Multiple comparison correction method applied (Dunnett or Bonferroni)
Sig.	Marker of significance: ** = p < 0.01, * = p < 0.05, . = p < 0.1 (corrected)
Distractor: All	Marginal estimate collapsed across distractor conditions
Distractor: Off / On	Conditional estimate for distractor-off or distractor-on trials
Dose x Distractor	3-way Interaction contrast between drug, distractor and a measure of interest
Raw model coefficient term definitions
signal_c	Signal state of the trial, centred on 0: signal-on trials = 0.5, signal-off trials = -0.5
dose<X>	Dose of drug at X mg/kg relative to vehicle (0 mg/kg)
distractorYes	Distractor-on vs distractor-off trials
sexMale	Male vs female subjects
duration_f3	Signal flash duration of 3 ms (reference level = 25 ms)
duration_f6	Signal flash duration of 6 ms (reference level = 25 ms)
A:B	Interaction between terms A and B
Drug notes
CCMI	CCMI group from Cohort 1
CCMI-2	CCMI group from Cohort 2
Highlighting
Gold rows	Statistically significant contrasts (corrected p < 0.05)
Alternating white/grey	Alternating drug groups for readability
