## Supplementary material for "Modulatory effects of α7-nicotinic cholinergic receptors on perceptual sensitivity in a visual signal detection task": SOM Training Stages

### Sheet: Sheet1
Stage	Behaviour	Trials	Session Length (mins)	Stimulus Duration (s)	Time Out (s)	LH (s)	ITI (s)	Criteria
1	Collect pellets	100	20	x	x	x	x	≥80 Trials, 2 days
2	Nose poke	100	30	x	x	x	0,2,4,6,8,10	≥80 Trials, 2 days
3	Signal detection training	120	30	0, Unlimited	x	x	1,2,3	≥80% Correct, 2 days
4	Signal detection	120	30	0, 1	5	4	1,2,3	≥80% Correct, 2 days
5	Signal Detection Task	Reminder: 20 Test: 170	30	Reminder: 0, 1 Test: 0, 0.03, 0.06, 0.25	5	4	1,2, 3	x
